# Tributyltin exposure leads to increased adiposity and reduced abundance of leptogenic bacteria in the zebrafish intestine

**DOI:** 10.1101/2021.07.09.451869

**Authors:** Sol Gómez de la Torre Canny, Olaf Mueller, Camil V. Craciunescu, Bruce Blumberg, John F. Rawls

## Abstract

The chemical obesogen tributyltin (TBT) is known to promote fat storage in adipose tissue through direct action on vertebrate cells. TBT also has direct toxic effects on microorganisms, raising the possibility that TBT may also promote fat storage in vertebrates by altering their microbiota. Here we show that exposure of conventionally-reared post-embryonic zebrafish to TBT results in increased adiposity, reduced body size, and altered intestinal microbiota composition including reduced relative abundance of *Plesiomonas* bacteria. To test if those microbiota alterations affected host adiposity, we exposed conventionally-reared zebrafish to intestinal bacterial strains representative of TBT-altered taxa. We found that introduction of a *Plesiomonas* strain into conventionally-reared zebrafish was sufficient to reduce adiposity and alter intestinal microbiota composition. Using new long-term gnotobiotic zebrafish husbandry methods, we found that colonization of germ-free zebrafish with *Plesiomonas* was sufficient to reduce host adiposity. Together these results show the leptogenic activity of *Plesiomonas* on zebrafish hosts, indicating that the ability of TBT to increase adiposity *in vivo* may be due in part to TBT-mediated modification of the abundance of leptogenic bacteria like *Plesiomonas*. These findings underscore how complex reciprocal interactions between animals and their microbial and chemical environments can influence energy balance and metabolic health.

**IMPORTANCE:** Obesogens are environmental chemicals that promote fat storage and are generally thought to exert this effect directly on animal cells. Using zebrafish, we show that the obesogen tributyltin can also promote fat storage by acting upon intestinal microbiota via reduction of bacteria that are sufficient to reduce fat storage.
