## Supplementary material for "Tributyltin exposure leads to increased adiposity and reduced abundance of leptogenic bacteria in the zebrafish intestine": Table S1

### Sheet: Table S1
Supplementary Table 1
β-diversity analysis (Bray–Curtis dissimilarity indices)
PERMANOVA was used to test dissimilarity between sample types, time points, and TBT concentration
Relevant pairwise comparisons are shown.
	INDEX
	Time points	T1	Baseline
		T2	7 dpE
		T3	14 dpE
		T4	21 dpE
	Sample type	G	intestinal
		E	aquatic
	Chemical treatments	0	DMSO vehicle control
		0.01	0.01 µg/l TBT
		0.1	0.1 µg/l TBT
		1	1 µg/l TBT
Are the intestinal microbial communities different from the aquatic microbial communities? (per chemical treatment, per time point)
Baseline
Group 1	Group 2	Sample size	Permutations	pseudo-F	p-value	q-value
T1_E_0	T1_G_0	23	999	16.7824	0.001	0.00254072
T1_E_0.01	T1_G_0	23	999	17.0175	0.001	0.00254072
T1_E_0.1	T1_G_0	23	999	16.4078	0.001	0.00254072
T1_E_1	T1_G_0	23	999	16.6552	0.001	0.00254072
T1_E_0	T1_G_0.01	23	999	12.9133	0.001	0.00254072
T1_E_0.01	T1_G_0.01	23	999	13.0929	0.001	0.00254072
T1_E_0.1	T1_G_0.01	23	999	12.6455	0.001	0.00254072
T1_E_1	T1_G_0.01	23	999	12.8285	0.001	0.00254072
T1_E_0	T1_G_0.1	20	999	17.3013	0.001	0.00254072
T1_E_0.01	T1_G_0.1	20	999	17.5641	0.001	0.00254072
T1_E_0.1	T1_G_0.1	20	999	16.93	0.001	0.00254072
T1_E_1	T1_G_0.1	20	999	17.1687	0.001	0.00254072
T1_E_0	T1_G_1	22	999	17.0401	0.001	0.00254072
T1_E_0.01	T1_G_1	22	999	17.2602	0.001	0.00254072
T1_E_0.1	T1_G_1	22	999	16.6888	0.001	0.00254072
T1_E_1	T1_G_1	22	999	16.8981	0.001	0.00254072
7 days post exposure (dpE)
T2_E_0	T2_G_0	21	999	13.5657	0.001	0.00254072
T2_E_0.01	T2_G_0	21	999	13.5454	0.001	0.00254072
T2_E_0.1	T2_G_0	21	999	11.394	0.001	0.00254072
T2_E_1	T2_G_0	21	999	11.807	0.001	0.00254072
T2_E_0	T2_G_0.01	22	999	10.9515	0.001	0.00254072
T2_E_0.01	T2_G_0.01	22	999	10.8914	0.001	0.00254072
T2_E_0.1	T2_G_0.01	22	999	9.33269	0.001	0.00254072
T2_E_1	T2_G_0.01	22	999	9.64459	0.001	0.00254072
T2_E_0	T2_G_0.1	24	999	12.7491	0.001	0.00254072
T2_E_0.01	T2_G_0.1	24	999	12.7112	0.001	0.00254072
T2_E_0.1	T2_G_0.1	24	999	10.8665	0.002	0.00457478
T2_E_1	T2_G_0.1	24	999	11.2226	0.002	0.00457478
T2_E_0	T2_G_1	23	999	11.5757	0.001	0.00254072
T2_E_0.01	T2_G_1	23	999	11.4702	0.001	0.00254072
T2_E_0.1	T2_G_1	23	999	9.7812	0.001	0.00254072
T2_E_1	T2_G_1	23	999	10.0721	0.003	0.00653631
14 dpE
T3_E_0	T3_G_0	22	999	23.3471	0.001	0.00254072
T3_E_0.01	T3_G_0	22	999	23.4052	0.001	0.00254072
T3_E_0.1	T3_G_0	22	999	22.8044	0.001	0.00254072
T3_E_1	T3_G_0	22	999	22.7092	0.001	0.00254072
T3_E_0	T3_G_0.01	23	999	22.0621	0.001	0.00254072
T3_E_0.01	T3_G_0.01	23	999	22.084	0.001	0.00254072
T3_E_0.1	T3_G_0.01	23	999	21.5184	0.001	0.00254072
T3_E_1	T3_G_0.01	23	999	21.4764	0.001	0.00254072
T3_E_0	T3_G_0.1	23	999	21.3908	0.001	0.00254072
T3_E_0.01	T3_G_0.1	23	999	21.4446	0.001	0.00254072
T3_E_0.1	T3_G_0.1	23	999	20.9793	0.001	0.00254072
T3_E_1	T3_G_0.1	23	999	20.8331	0.002	0.00457478
T3_E_0	T3_G_1	23	999	19.7074	0.001	0.00254072
T3_E_0.01	T3_G_1	23	999	19.6378	0.001	0.00254072
T3_E_0.1	T3_G_1	23	999	19.1655	0.001	0.00254072
T3_E_1	T3_G_1	23	999	19.0987	0.002	0.00457478
21 dpE
T4_E_0	T4_G_0	22	999	12.789	0.001	0.00254072
T4_E_0.01	T4_G_0	22	999	12.7776	0.001	0.00254072
T4_E_0.1	T4_G_0	22	999	12.0039	0.001	0.00254072
T4_E_1	T4_G_0	22	999	12.308	0.001	0.00254072
T4_E_0	T4_G_0.01	24	999	12.0066	0.001	0.00254072
T4_E_0.01	T4_G_0.01	24	999	11.9826	0.001	0.00254072
T4_E_0.1	T4_G_0.01	24	999	11.2645	0.002	0.00457478
T4_E_1	T4_G_0.01	24	999	11.5492	0.001	0.00254072
T4_E_0	T4_G_0.1	24	999	11.4167	0.001	0.00254072
T4_E_0.01	T4_G_0.1	24	999	11.3821	0.001	0.00254072
T4_E_0.1	T4_G_0.1	24	999	10.7091	0.001	0.00254072
T4_E_1	T4_G_0.1	24	999	11.0504	0.001	0.00254072
T4_E_0	T4_G_1	23	999	10.221	0.001	0.00254072
T4_E_0.01	T4_G_1	23	999	10.2134	0.001	0.00254072
T4_E_0.1	T4_G_1	23	999	9.46198	0.001	0.00254072
T4_E_1	T4_G_1	23	999	9.80138	0.001	0.00254072
What is the effect of time on the composition of the intestinal microbial communities? (per chemical treatment)
DMSO
Group 1	Group 2	Sample size	Permutations	pseudo-F	p-value	q-value
T1_G_0	T2_G_0	36	999	5.83153	0.002	0.00457478
T1_G_0	T3_G_0	37	999	18.155	0.001	0.00254072
T1_G_0	T4_G_0	37	999	3.55157	0.019	0.0323581
T2_G_0	T3_G_0	35	999	12.6206	0.001	0.00254072
T2_G_0	T4_G_0	35	999	2.6691	0.028	0.0427397
T3_G_0	T4_G_0	36	999	6.1884	0.001	0.00254072
0.01 µg/l TBT
T1_G_0.01	T2_G_0.01	37	999	5.53838	0.001	0.00254072
T1_G_0.01	T3_G_0.01	38	999	15.9432	0.001	0.00254072
T1_G_0.01	T4_G_0.01	39	999	5.26544	0.004	0.0083871
T2_G_0.01	T3_G_0.01	37	999	7.27764	0.001	0.00254072
T2_G_0.01	T4_G_0.01	38	999	2.64573	0.023	0.0375314
T3_G_0.01	T4_G_0.01	39	999	4.21443	0.004	0.0083871
0.1 µg/l TBT
T1_G_0.1	T2_G_0.1	36	999	10.6582	0.001	0.00254072
T1_G_0.1	T3_G_0.1	35	999	21.9531	0.001	0.00254072
T1_G_0.1	T4_G_0.1	36	999	6.44239	0.001	0.00254072
T2_G_0.1	T3_G_0.1	39	999	11.0329	0.001	0.00254072
T2_G_0.1	T4_G_0.1	40	999	4.07891	0.006	0.0115842
T3_G_0.1	T4_G_0.1	39	999	3.96072	0.003	0.00653631
1 µg/l TBT
T1_G_1	T2_G_1	37	999	5.7617	0.001	0.00254072
T1_G_1	T3_G_1	37	999	14.1144	0.001	0.00254072
T1_G_1	T4_G_1	37	999	4.70321	0.005	0.0101036
T2_G_1	T3_G_1	38	999	8.14756	0.001	0.00254072
T2_G_1	T4_G_1	38	999	2.41172	0.021	0.0352258
T3_G_1	T4_G_1	38	999	3.65522	0.006	0.0115842
What is the effect of time on the composition of the aquatic microbial communities? (per chemical treatment)
DMSO
Group 1	Group 2	Sample size	Permutations	pseudo-F	p-value	q-value
T1_E_0	T2_E_0	8	999	5.26273	0.029	0.0433333
T1_E_0	T3_E_0	8	999	15.4374	0.031	0.0445304
T1_E_0	T4_E_0	8	999	18.6999	0.023	0.0375314
T2_E_0	T3_E_0	8	999	8.08258	0.034	0.0474419
T2_E_0	T4_E_0	8	999	10.9321	0.03	0.0440678
T3_E_0	T4_E_0	8	999	3.29024	0.033	0.0464621
0.01 µg/l TBT
T1_E_0.01	T2_E_0.01	8	999	7.42175	0.029	0.0433333
T1_E_0.01	T3_E_0.01	8	999	16.2545	0.026	0.0408048
T1_E_0.01	T4_E_0.01	8	999	19.6625	0.023	0.0375314
T2_E_0.01	T3_E_0.01	8	999	11.6882	0.027	0.0419522
T2_E_0.01	T4_E_0.01	8	999	15.4222	0.025	0.0395538
T3_E_0.01	T4_E_0.01	8	999	3.39627	0.023	0.0375314
0.1 µg/l TBT
T1_E_0.1	T2_E_0.1	8	999	4.01151	0.031	0.0445304
T1_E_0.1	T3_E_0.1	8	999	18.056	0.021	0.0352258
T1_E_0.1	T4_E_0.1	8	999	18.4393	0.033	0.0464621
T2_E_0.1	T3_E_0.1	8	999	3.32342	0.039	0.052358
T2_E_0.1	T4_E_0.1	8	999	3.3277	0.033	0.0464621
T3_E_0.1	T4_E_0.1	8	999	1.77371	0.146	0.164329
1 µg/l TBT
T1_E_1	T2_E_1	8	999	5.03151	0.024	0.0385185
T1_E_1	T3_E_1	8	999	10.5687	0.034	0.0474419
T1_E_1	T4_E_1	8	999	15.4704	0.033	0.0464621
T2_E_1	T3_E_1	8	999	4.31376	0.023	0.0375314
T2_E_1	T4_E_1	8	999	4.46379	0.052	0.0677129
T3_E_1	T4_E_1	8	999	3.17242	0.078	0.0906706
What is the effect of TBT on the composition of the intestinal microbial communities? (per chemical treatment, per time point)
Group 1	Group 2	Sample size	Permutations	pseudo-F	p-value	q-value
Baseline
T1_G_0	T1_G_0.01	38	999	0.457309	0.882	0.892296
T1_G_0	T1_G_0.1	35	999	0.511502	0.817	0.83411
T1_G_0	T1_G_1	37	999	0.476618	0.82	0.836078
7 dpE
T2_G_0	T2_G_0.01	35	999	1.21176	0.287	0.307078
T2_G_0	T2_G_0.1	37	999	3.60839	0.003	0.00653631
T2_G_0	T2_G_1	36	999	0.531621	0.873	0.887797
14 dpE
T3_G_0	T3_G_0.01	37	999	0.400668	0.889	0.898212
T3_G_0	T3_G_0.1	37	999	0.696573	0.681	0.698921
T3_G_0	T3_G_1	37	999	2.45071	0.043	0.0573333
21 dpE
T4_G_0	T4_G_0.01	38	999	0.563514	0.75	0.768725
T4_G_0	T4_G_0.1	38	999	0.796318	0.526	0.543417
T4_G_0	T4_G_1	37	999	1.28336	0.253	0.272193
What is the effect of TBT on the aquatic microbial communities? (per chemical treatment, per time point)
Group 1	Group 2	Sample size	Permutations	pseudo-F	p-value	q-value
Baseline
T1_E_0	T1_E_0.01	8	999	0.371167	1	1
T1_E_0	T1_E_0.1	8	999	1.14498	0.412	0.42734
T1_E_0	T1_E_1	8	999	0.526436	0.919	0.927322
7 dpE
T2_E_0	T2_E_0.01	8	999	0.822106	0.671	0.689565
T2_E_0	T2_E_0.1	8	999	0.661534	1	1
T2_E_0	T2_E_1	8	999	1.91959	0.028	0.0427397
14 dpE
T3_E_0	T3_E_0.01	8	999	0.542319	0.868	0.883864
T3_E_0	T3_E_0.1	8	999	0.600748	0.969	0.976512
T3_E_0	T3_E_1	8	999	1.31442	0.166	0.185501
21 dpE
T4_E_0	T4_E_0.01	8	999	0.58093	0.882	0.892296
T4_E_0	T4_E_0.1	8	999	1.40351	0.129	0.145826
T4_E_0	T4_E_1	8	999	4.34643	0.029	0.0433333
