## Supplementary material for "Tributyltin exposure leads to increased adiposity and reduced abundance of leptogenic bacteria in the zebrafish intestine": Table S8

### Sheet: Table S8
Supplementary Table 8
Linear discriminant effect size (LEfSe) analysis of in vitro exposure of intestinal microbial communities to TBT (aerobic and anaerobic)
Culturable microbiota biomarkers were identified (LDA >2; p < 0.05) when comparing the DMSO vehicle control to each TBT concentration (per oxygen condition)
Culturable microbiota biomarkers were also cross-referenced to the in vivo chemical exposure to TBT and the supercolonization experiments
		INDEX
		Sample type	I	input
			C	cultured community
			G	intestinal
		Oxygen level	A	anaerobic
			N	aerobic
			U	undetermined
		Fish size	L	average size of 16.75 ± 1.5 mm
		Chemical treatments	0	DMSO vehicle control
			0.01	0.01 µg/l TBT
			0.1	0.1 µg/l TBT
			1	1 µg/l TBT
			10	10 µg/l TBT
			1000	1000 µg/l TBT
		Time points	T2	7 dpE
			T3	14 dpE
			T4	21 dpE
		Bacterial treatments	Mk	Mock supercolonization control
			C3	Chitinibacter ZOR0013
			C7	Chitinibacter ZOR0017
			P1	Plesiomonas ZOR0011
			V0	Vibrio ZWU0020
		DMSO vs 0.01 µg/l TBT Aerobic			DMSO vs 0.1 µg/l TBT Aerobic			DMSO vs 1 µg/l TBT Aerobic			DMSO vs 10 µg/l TBT Aerobic			DMSO vs 1000 µg/l TBT Aerobic				DMSO vs 0.01 µg/l TBT Anaerobic			DMSO vs 0.1 µg/l TBT Anaerobic			DMSO vs 1 µg/l TBT Anaerobic			DMSO vs 10 µg/l TBT Anaerobic			DMSO vs 1000 µg/l TBT Anaerobic								Was the taxon also LEfSe-identified during the in vivo chemical exposure?			Was the taxon also LEfSe-identified during the supercolonization experiments?		Was the taxon LEfSe-identified during the supercolonization, chemical exposure, and in vitro experiments?
	Taxa	Class	LDA	pValue	Class	LDA	pValue	Class	LDA	pValue	Class	LDA	pValue	Class	LDA	pValue		Class	LDA	pValue	Class	LDA	pValue	Class	LDA	pValue	Class	LDA	pValue	Class	LDA	pValue		Is the taxon assigned at the genus level?	Was the taxon identified under aerobic conditions?	Was the taxon identified under anaerobic conditions?	Was the taxon identified under anerobic and anaerobic conditions?	at 7 dpE	at 14 dpE	at 21 dpE	Plesiomonas ZOR0011	Chitinibacter ZOR0017	Plesiomonas ZOR0011	Chitinibacter ZOR0017
	D_0__Bacteria.D_1__Actinobacteria										CNL0	2.3805	0.0495346																					no	yes	no	no	no	no	no	no	no	no	no
	D_0__Bacteria.D_1__Actinobacteria.D_2__Actinobacteria										CNL0	2.33593	0.0495346																					no	yes	no	no	no	no	no	no	no	no	no
	D_0__Bacteria.D_1__Actinobacteria.D_2__Actinobacteria.D_3__Corynebacteriales										CNL0	2.50642	0.0495346																					no	yes	no	no	no	no	no	GP1	no	no	no
	D_0__Bacteria.D_1__Actinobacteria.D_2__Actinobacteria.D_3__Corynebacteriales.D_4__Nocardiaceae										CNL0	2.56796	0.0495346																					no	yes	no	no	no	no	no	GP1	no	no	no
	D_0__Bacteria.D_1__Actinobacteria.D_2__Actinobacteria.D_3__Corynebacteriales.D_4__Nocardiaceae.D_5__Rhodococcus										CNL0	2.37569	0.0495346																					yes	yes	no	no	no	no	no	GP1	no	no	no
	D_0__Bacteria.D_1__CKC4													CNL0	3.09733	0.036904																		no	yes	no	no	no	no	no	GMk	no	no	no
	D_0__Bacteria.D_1__CKC4.D_2__Cetobacteriumsp_ZOR0034													CNL0	2.9641	0.036904																		no	yes	no	no	no	T3_G_0	no	GMk	no	yes	no
	D_0__Bacteria.D_1__CKC4.D_2__Cetobacteriumsp_ZOR0034.D_3__Cetobacteriumsp_ZOR0034													CNL0	2.8634	0.036904																		no	yes	no	no	no	T3_G_0	no	GMk	no	yes	no
	D_0__Bacteria.D_1__CKC4.D_2__Cetobacteriumsp_ZOR0034.D_3__Cetobacteriumsp_ZOR0034.D_4__Cetobacteriumsp_ZOR0034													CNL0	2.87228	0.036904																		no	yes	no	no	no	T3_G_0	no	GMk	no	yes	no
	D_0__Bacteria.D_1__CKC4.D_2__Cetobacteriumsp_ZOR0034.D_3__Cetobacteriumsp_ZOR0034.D_4__Cetobacteriumsp_ZOR0034.D_5__Cetobacteriumsp_ZOR0034													CNL0	3.21916	0.036904																		yes	yes	no	no	no	T3_G_0	no	GMk	no	yes	no
	D_0__Bacteria.D_1__CKC4.D_2__unculturedbacterium													CNL0	3.4565	0.036904																		no	yes	no	no	no	no	no	GMk	no	no	no
	D_0__Bacteria.D_1__CKC4.D_2__unculturedbacterium.D_3__unculturedbacterium													CNL0	3.43703	0.036904																		no	yes	no	no	no	no	no	GMk	no	no	no
	D_0__Bacteria.D_1__CKC4.D_2__unculturedbacterium.D_3__unculturedbacterium.D_4__unculturedbacterium													CNL0	3.5427	0.036904																		no	yes	no	no	no	no	no	GMk	no	no	no
	D_0__Bacteria.D_1__CKC4.D_2__unculturedbacterium.D_3__unculturedbacterium.D_4__unculturedbacterium.D_5__unculturedbacterium													CNL0	3.39529	0.036904																		yes	yes	no	no	no	no	no	GMk	no	no	no
	D_0__Bacteria.D_1__Firmicutes													CNL0	3.04717	0.0463016					CAL0.1	3.08178	0.0495346											no	yes	yes	yes	no	no	no	no	no	no	no
	D_0__Bacteria.D_1__Firmicutes.D_2__Bacilli													CNL0	3.03539	0.036904																		no	yes	no	no	no	no	no	no	no	no	no
	D_0__Bacteria.D_1__Firmicutes.D_2__Bacilli.D_3__Bacillales													CNL0	2.99267	0.036904																		no	yes	no	no	no	no	no	no	no	no	no
	D_0__Bacteria.D_1__Firmicutes.D_2__Bacilli.D_3__Bacillales.D_4__Bacillaceae													CNL0	3.03601	0.036904																		no	yes	no	no	no	no	no	no	no	no	no
	D_0__Bacteria.D_1__Firmicutes.D_2__Bacilli.D_3__Bacillales.D_4__Bacillaceae.D_5__Bacillus													CNL0	2.98282	0.036904																		yes	yes	no	no	no	no	no	no	no	no	no
	D_0__Bacteria.D_1__Firmicutes.D_2__Clostridia																				CAL0.1	3.02895	0.0495346											no	no	yes	no	no	no	no	no	no	no	no
	D_0__Bacteria.D_1__Firmicutes.D_2__Clostridia.D_3__Clostridiales																				CAL0.1	2.93653	0.0495346											no	no	yes	no	no	no	no	no	no	no	no
	D_0__Bacteria.D_1__Firmicutes.D_2__Clostridia.D_3__Clostridiales.D_4__Clostridiaceae1																				CAL0.1	2.92557	0.0495346											no	no	yes	no	no	no	no	no	no	no	no
	D_0__Bacteria.D_1__Firmicutes.D_2__Clostridia.D_3__Clostridiales.D_4__Clostridiaceae1.D_5__Clostridiumsensustricto3																				CAL0.1	2.94565	0.0495346											yes	no	yes	no	no	no	no	no	no	no	no
	D_0__Bacteria.D_1__Firmicutes.D_2__Clostridia.D_3__Clostridiales.D_4__Peptostreptococcaceae										CNL10	4.14584	0.0495346	CNL0	3.50517	0.036904																		no	yes	no	no	no	no	no	no	no	no	no
	D_0__Bacteria.D_1__Firmicutes.D_2__Clostridia.D_3__Clostridiales.D_4__Peptostreptococcaceae.D_5__Intestinibacter										CNL10	2.54849	0.0495346																					yes	yes	no	no	no	no	no	no	no	no	no
	D_0__Bacteria.D_1__Firmicutes.D_2__Clostridia.D_3__Clostridiales.D_4__Peptostreptococcaceae.D_5__Romboutsia										CNL10	4.12287	0.0495346	CNL0	3.23277	0.036904																		yes	yes	no	no	no	no	no	no	no	no	no
	D_0__Bacteria.D_1__Fusobacteria							CNL0	4.37518	0.0495346				CNL0	4.9262	0.0495346																		no	yes	no	no	no	no	no	GMk	GC7	no	no
	D_0__Bacteria.D_1__Fusobacteria.D_2__Fusobacteriia							CNL0	4.3784	0.0495346				CNL0	4.92597	0.0495346																		no	yes	no	no	no	no	no	GMk	GC7	no	no
	D_0__Bacteria.D_1__Fusobacteria.D_2__Fusobacteriia.D_3__Fusobacteriales							CNL0	4.28666	0.0495346				CNL0	4.97171	0.0495346																		no	yes	no	no	no	no	no	GMk	GC7	no	no
	D_0__Bacteria.D_1__Fusobacteria.D_2__Fusobacteriia.D_3__Fusobacteriales.D_4__Fusobacteriaceae							CNL0	4.54924	0.0495346				CNL0	4.99632	0.0495346																		no	yes	no	no	no	no	no	GMk	no	no	no
	D_0__Bacteria.D_1__Fusobacteria.D_2__Fusobacteriia.D_3__Fusobacteriales.D_4__Fusobacteriaceae.D_5__Cetobacterium							CNL0	4.45721	0.0495346				CNL0	4.93039	0.0495346																		yes	yes	no	no	no	no	no	GMk	no	no	no
	D_0__Bacteria.D_1__Fusobacteria.D_2__Fusobacteriia.D_3__Fusobacteriales.D_4__Hados_Sed_Eubac_3													CNL0	2.86361	0.0495346																		no	yes	no	no	no	no	no	GMk	GC7	no	no
	D_0__Bacteria.D_1__Fusobacteria.D_2__Fusobacteriia.D_3__Fusobacteriales.D_4__Hados_Sed_Eubac_3.D_5__unculturedbacterium													CNL0	2.46439	0.0495346																		yes	yes	no	no	no	no	no	GMk	GC7	no	no
	D_0__Bacteria.D_1__Proteobacteria							CNL1	4.69277	0.0495346	CNL0	4.22424	0.0495346	CNL1000	5.02353	0.0495346																		no	yes	no	no	no	no	no	GP1	GMk	no	no
	D_0__Bacteria.D_1__Proteobacteria.D_2__Betaproteobacteria										CNL0	2.37942	0.0495346																					no	yes	no	no	no	T3_G_1	no	no	GMk	no	yes
	D_0__Bacteria.D_1__Proteobacteria.D_2__Betaproteobacteria.D_3__Burkholderiales													CNL1000	3.4482	0.0495346																		no	yes	no	no	no	no	no	no	no	no	no
	D_0__Bacteria.D_1__Proteobacteria.D_2__Betaproteobacteria.D_3__Burkholderiales.D_4__Comamonadaceae													CNL1000	3.92871	0.036904																		no	yes	no	no	no	no	no	no	no	no	no
	D_0__Bacteria.D_1__Proteobacteria.D_2__Betaproteobacteria.D_3__Burkholderiales.D_4__Oxalobacteraceae										CNL0	2.6685	0.0463016																					no	yes	no	no	no	no	no	GP1	no	no	no
	D_0__Bacteria.D_1__Proteobacteria.D_2__Betaproteobacteria.D_3__Burkholderiales.D_4__Oxalobacteraceae.D_5__Janthinobacterium										CNL0	2.95181	0.0463016																					yes	yes	no	no	no	no	T4_G_0	GP1	no	yes	no
	D_0__Bacteria.D_1__Proteobacteria.D_2__Betaproteobacteria.D_3__Neisseriales										CNL0	3.0377	0.0495346																					no	yes	no	no	no	T3_G_1	no	no	GMk	no	yes
	D_0__Bacteria.D_1__Proteobacteria.D_2__Betaproteobacteria.D_3__Neisseriales.D_4__Neisseriaceae										CNL0	3.01472	0.0495346																					no	yes	no	no	no	T3_G_1	no	no	GMk	no	yes
	D_0__Bacteria.D_1__Proteobacteria.D_2__Betaproteobacteria.D_3__Neisseriales.D_4__Neisseriaceae.D_5__Vogesella										CNL0	3.04053	0.0495346																					yes	yes	no	no	no	T3_G_0	no	no	GMk	no	yes
	D_0__Bacteria.D_1__Proteobacteria.D_2__Gammaproteobacteria							CNL1	4.10038	0.0495346	CNL0	4.40457	0.0495346	CNL1000	4.99235	0.0495346																		no	yes	no	no	no	no	no	GP1	no	no	no
	D_0__Bacteria.D_1__Proteobacteria.D_2__Gammaproteobacteria.D_3__aaa34a10																				CAL0.1	2.92594	0.0495346											no	no	yes	no	no	no	no	GP1	no	no	no
	D_0__Bacteria.D_1__Proteobacteria.D_2__Gammaproteobacteria.D_3__aaa34a10.D_4__Aeromonashydrophila																										CAL10	3.4465	0.0463016					no	no	yes	no	no	no	no	no	no	no	no
	D_0__Bacteria.D_1__Proteobacteria.D_2__Gammaproteobacteria.D_3__aaa34a10.D_4__Aeromonashydrophila.D_5__Aeromonashydrophila																										CAL10	3.51454	0.0463016					yes	no	yes	no	no	no	no	no	no	no	no
	D_0__Bacteria.D_1__Proteobacteria.D_2__Gammaproteobacteria.D_3__aaa34a10.D_4__unculturedbacterium																				CAL0.1	2.95213	0.0495346											no	no	yes	no	no	no	no	GP1	no	no	no
	D_0__Bacteria.D_1__Proteobacteria.D_2__Gammaproteobacteria.D_3__aaa34a10.D_4__unculturedbacterium.D_5__unculturedbacterium																				CAL0.1	2.87399	0.0495346											yes	no	yes	no	no	no	no	GP1	no	no	no
	D_0__Bacteria.D_1__Proteobacteria.D_2__Gammaproteobacteria.D_3__Aeromonadales																				CAL0.1	3.82279	0.0495346				CAL10	3.88867	0.0495346					no	no	yes	no	no	no	no	GP1	no	no	no
	D_0__Bacteria.D_1__Proteobacteria.D_2__Gammaproteobacteria.D_3__Aeromonadales.D_4__Aeromonadaceae																				CAL0.1	3.7969	0.0495346				CAL10	3.88704	0.0495346					no	no	yes	no	no	no	no	GP1	no	no	no
	D_0__Bacteria.D_1__Proteobacteria.D_2__Gammaproteobacteria.D_3__Aeromonadales.D_4__Aeromonadaceae.D_5__Aeromonas																				CAL0.1	3.87413	0.0495346				CAL10	3.94771	0.0495346					yes	no	yes	no	no	no	no	GP1	no	no	no
	D_0__Bacteria.D_1__Proteobacteria.D_2__Gammaproteobacteria.D_3__Alteromonadales													CNL0	3.73786	0.0495346																		no	yes	no	no	no	no	no	no	no	no	no
	D_0__Bacteria.D_1__Proteobacteria.D_2__Gammaproteobacteria.D_3__Alteromonadales.D_4__Shewanellaceae													CNL0	3.71227	0.0495346																		no	yes	no	no	no	no	no	no	no	no	no
	D_0__Bacteria.D_1__Proteobacteria.D_2__Gammaproteobacteria.D_3__Alteromonadales.D_4__Shewanellaceae.D_5__Shewanella													CNL0	3.70758	0.0495346																		yes	yes	no	no	no	no	no	no	no	no	no
	D_0__Bacteria.D_1__Proteobacteria.D_2__Gammaproteobacteria.D_3__B38	CNL0.01	2.13448	0.0495346				CNL1	3.89509	0.0495346				CNL1000	2.69347	0.0495346																		no	yes	no	no	no	no	no	no	no	no	no
	D_0__Bacteria.D_1__Proteobacteria.D_2__Gammaproteobacteria.D_3__B38.D_4__unculturedbacterium							CNL1	4.26075	0.0495346																								no	yes	no	no	no	T3_G_0	no	no	no	no	no
	D_0__Bacteria.D_1__Proteobacteria.D_2__Gammaproteobacteria.D_3__B38.D_4__unculturedbacterium.D_5__unculturedbacterium							CNL1	4.10649	0.0495346																								yes	yes	no	no	no	T3_G_0	no	no	no	no	no
	D_0__Bacteria.D_1__Proteobacteria.D_2__Gammaproteobacteria.D_3__B38.D_4__unculturedgammaproteobacterium	CNL0.01	2.33052	0.0495346							CNL10	2.05326	0.0495346																					no	yes	no	no	no	no	no	no	no	no	no
	D_0__Bacteria.D_1__Proteobacteria.D_2__Gammaproteobacteria.D_3__B38.D_4__unculturedgammaproteobacterium.D_5__unculturedgammaproteobacterium	CNL0.01	2.12123	0.0495346							CNL10	2.12736	0.0495346																					yes	yes	no	no	no	no	no	no	no	no	no
	D_0__Bacteria.D_1__Proteobacteria.D_2__Gammaproteobacteria.D_3__Enterobacteriales										CNL0	4.31947	0.0495346	CNL1000	4.76173	0.0495346																		no	yes	no	no	no	no	no	GP1	no	no	no
	D_0__Bacteria.D_1__Proteobacteria.D_2__Gammaproteobacteria.D_3__Enterobacteriales.D_4__Enterobacteriaceae										CNL0	4.33753	0.0495346	CNL1000	4.76867	0.0495346																		no	yes	no	no	no	no	no	GP1	no	no	no
	D_0__Bacteria.D_1__Proteobacteria.D_2__Gammaproteobacteria.D_3__Enterobacteriales.D_4__Enterobacteriaceae.D_5__Brenneria													CNL1000	3.47113	0.0463016																		yes	yes	no	no	no	no	no	no	no	no	no
	D_0__Bacteria.D_1__Proteobacteria.D_2__Gammaproteobacteria.D_3__Enterobacteriales.D_4__Enterobacteriaceae.D_5__Budvicia													CNL1000	3.5263	0.036904																		yes	yes	no	no	no	no	T4_G_0	no	no	no	no
	D_0__Bacteria.D_1__Proteobacteria.D_2__Gammaproteobacteria.D_3__Enterobacteriales.D_4__Enterobacteriaceae.D_5__Cronobacter										CNL0	2.5838	0.0495346	CNL1000	2.74438	0.0495346																		yes	yes	no	no	no	no	no	GP1	no	no	no
	D_0__Bacteria.D_1__Proteobacteria.D_2__Gammaproteobacteria.D_3__Enterobacteriales.D_4__Enterobacteriaceae.D_5__Enterobacter										CNL0	2.63553	0.0495346	CNL1000	3.02492	0.0495346																		yes	yes	no	no	no	no	no	GP1	no	no	no
	D_0__Bacteria.D_1__Proteobacteria.D_2__Gammaproteobacteria.D_3__Enterobacteriales.D_4__Enterobacteriaceae.D_5__Erwinia										CNL0	2.53831	0.0495346	CNL1000	2.80303	0.0495346																		yes	yes	no	no	no	no	no	GP1	no	no	no
	D_0__Bacteria.D_1__Proteobacteria.D_2__Gammaproteobacteria.D_3__Enterobacteriales.D_4__Enterobacteriaceae.D_5__Hafnia										CNL0	2.04137	0.0495346	CNL1000	2.88996	0.0495346																		yes	yes	no	no	no	no	no	GP1	no	no	no
	D_0__Bacteria.D_1__Proteobacteria.D_2__Gammaproteobacteria.D_3__Enterobacteriales.D_4__Enterobacteriaceae.D_5__Kluyvera										CNL0	2.58143	0.0495346	CNL1000	2.62542	0.0495346																		yes	yes	no	no	no	no	no	GP1	no	no	no
	D_0__Bacteria.D_1__Proteobacteria.D_2__Gammaproteobacteria.D_3__Enterobacteriales.D_4__Enterobacteriaceae.D_5__Lonsdalea										CNL0	2.67705	0.0495346	CNL1000	3.06284	0.0495346																		yes	yes	no	no	no	no	T4_G_0	GP1	no	yes	no
	D_0__Bacteria.D_1__Proteobacteria.D_2__Gammaproteobacteria.D_3__Enterobacteriales.D_4__Enterobacteriaceae.D_5__Pantoea										CNL0	2.55324	0.0495346	CNL1000	2.59975	0.0495346																		yes	yes	no	no	no	T3_G_0	no	GP1	no	yes	no
	D_0__Bacteria.D_1__Proteobacteria.D_2__Gammaproteobacteria.D_3__Enterobacteriales.D_4__Enterobacteriaceae.D_5__Pectobacterium													CNL1000	2.62675	0.0495346																		yes	yes	no	no	no	no	no	GP1	no	no	no
	D_0__Bacteria.D_1__Proteobacteria.D_2__Gammaproteobacteria.D_3__Enterobacteriales.D_4__Enterobacteriaceae.D_5__Plesiomonas													CNL1000	2.7569	0.0495346																		yes	yes	no	no	no	T3_G_0	no	GP1	no	yes	no
	D_0__Bacteria.D_1__Proteobacteria.D_2__Gammaproteobacteria.D_3__Enterobacteriales.D_4__Enterobacteriaceae.D_5__Rahnella										CNL0	4.30042	0.0495346	CNL1000	4.71019	0.0495346																		yes	yes	no	no	no	no	no	GP1	no	no	no
	D_0__Bacteria.D_1__Proteobacteria.D_2__Gammaproteobacteria.D_3__Enterobacteriales.D_4__Enterobacteriaceae.D_5__Raoultella										CNL0	2.44241	0.0495346	CNL1000	2.38795	0.0495346																		yes	yes	no	no	no	no	no	GP1	no	no	no
	D_0__Bacteria.D_1__Proteobacteria.D_2__Gammaproteobacteria.D_3__Enterobacteriales.D_4__Enterobacteriaceae.D_5__Serratia										CNL0	2.54542	0.0495346	CNL1000	2.96646	0.0495346																		yes	yes	no	no	no	T3_G_0	no	GP1	no	yes	no
	D_0__Bacteria.D_1__Proteobacteria.D_2__Gammaproteobacteria.D_3__Enterobacteriales.D_4__Enterobacteriaceae.D_5__Tatumella										CNL0	2.73079	0.0495346	CNL1000	2.94698	0.0495346																		yes	yes	no	no	no	no	no	GP1	no	no	no
	D_0__Bacteria.D_1__Proteobacteria.D_2__Gammaproteobacteria.D_3__Enterobacteriales.D_4__Enterobacteriaceae.D_5__uncultured													CNL1000	2.48633	0.0495346																		yes	yes	no	no	no	no	no	GP1	GC7	no	no
	D_0__Bacteria.D_1__Proteobacteria.D_2__Gammaproteobacteria.D_3__Enterobacteriales.D_4__Enterobacteriaceae.D_5__unculturedbacterium													CNL1000	2.53417	0.0495346																		yes	yes	no	no	no	no	no	GP1	no	no	no
	D_0__Bacteria.D_1__Proteobacteria.D_2__Gammaproteobacteria.D_3__Enterobacteriales.D_4__Enterobacteriaceae.D_5__Yersinia													CNL1000	2.81009	0.0495346																		yes	yes	no	no	no	T3_G_0	no	GP1	no	yes	no
	D_0__Bacteria.D_1__Proteobacteria.D_2__Gammaproteobacteria.D_3__Pseudomonadales.D_4__Pseudomonadaceae				CNL0.1	2.21543	0.0495346							CNL1000	2.44852	0.0495346																		no	yes	no	no	no	no	no	GP1	no	no	no
	D_0__Bacteria.D_1__Proteobacteria.D_2__Gammaproteobacteria.D_3__Pseudomonadales.D_4__Pseudomonadaceae.D_5__Pseudomonas				CNL0.1	2.22685	0.0495346							CNL1000	2.37014	0.0495346																		yes	yes	no	no	no	no	no	GP1	no	no	no
	D_0__Bacteria.D_1__Proteobacteria.D_2__Gammaproteobacteria.D_3__Vibrionales													CNL0	2.99843	0.0495346		CAL0.01	2.13004	0.0495346							CAL10	2.93625	0.0495346					no	yes	yes	yes	no	T3_G_0	no	no	no	no	no
	D_0__Bacteria.D_1__Proteobacteria.D_2__Gammaproteobacteria.D_3__Vibrionales.D_4__Vibrionaceae													CNL0	3.03767	0.0495346		CAL0.01	2.13396	0.0495346							CAL10	2.71603	0.0495346					no	yes	yes	yes	no	T3_G_0	no	no	no	no	no
	D_0__Bacteria.D_1__Proteobacteria.D_2__Gammaproteobacteria.D_3__Vibrionales.D_4__Vibrionaceae.D_5__Vibrio													CNL0	3.01572	0.0495346		CAL0.01	2.1146	0.0495346							CAL10	2.67614	0.0495346					yes	yes	yes	yes	no	T3_G_0	no	no	no	no	no
Total in vitro biomarker taxa (all taxonomic levels)	84																																yes (all taxonomic levels)	37	72	16	4	0	17	3	49	11	10	4
																																	no (all taxonomic levels)	47	12	68	80	84	67	81	35	73	74	80
																																	TOTAL (all taxonomic levels)	84	84	84	84	84	84	84	84	84	84	84
Total in vitro biomarker taxa (genus level)	37																																	yes (genus levels)	33	5	1	0	8	3	25	3	7	1
																																		no (genus levels)	4	32	36	37	29	34	12	34	30	36
																																		TOTAL (genus levels)	37	37	37	37	37	37	37	37	37	37
