## Supplementary material for "Tributyltin exposure leads to increased adiposity and reduced abundance of leptogenic bacteria in the zebrafish intestine": Table S6

### Sheet: Table S6
Supplementary Table 6
β-diversity analysis (Bray–Curtis dissimilarity indices) after 14-day supercolonization
PERMANOVA was used to test dissimilarity between sample types and bacterial treatments.
Relevant pairwaise comparisons are shown.
	INDEX
	Bacterial treatments	Mk	Mock supercolonization control
		C3	Chitinibacter ZOR0013
		C7	Chitinibacter ZOR0017
		P1	Plesiomonas ZOR0011
		V0	Vibrio ZWU0020
	Sample type	G	intestinal
		E	aquatic
Are the intestinal microbial communities different from the aquatic microbial communities? (per bacterial treatment)
Group 1	Group 2	Sample size	Permutations	pseudo-F	p-value	q-value
EMk	GMk	16	999	15.6328	0.004	0.00785714
EC3	GC3	18	999	19.4584	0.001	0.005
EC7	GC7	16	999	79.917	0.003	0.00717391
EP1	GP1	17	999	14.7312	0.004	0.00785714
EV0	GV0	17	999	18.1722	0.001	0.005
EMk	GC3	18	999	13.7573	0.003	0.00717391
EMk	GC7	16	999	51.3495	0.003	0.00717391
EMk	GP1	17	999	12.4301	0.004	0.00785714
EMk	GV0	17	999	11.1742	0.008	0.0133333
EC3	GMk	16	999	22.1978	0.001	0.005
EC3	GC7	16	999	69.78	0.002	0.00717391
EC3	GP1	17	999	14.1706	0.001	0.005
EC3	GV0	17	999	15.0379	0.003	0.00717391
EC7	GMk	16	999	22.6908	0.004	0.00785714
EC7	GC3	18	999	19.651	0.005	0.00916667
EC7	GP1	17	999	14.721	0.002	0.00717391
EC7	GV0	17	999	15.0344	0.003	0.00717391
EP1	GMk	16	999	25.5087	0.004	0.00785714
EP1	GC3	18	999	22.3399	0.001	0.005
EP1	GC7	16	999	91.9192	0.003	0.00717391
EP1	GV0	17	999	18.2051	0.001	0.005
EV0	GMk	16	999	25.1216	0.003	0.00717391
EV0	GC3	18	999	22.2456	0.003	0.00717391
EV0	GC7	16	999	87.4963	0.002	0.00717391
EV0	GP1	17	999	16.4465	0.005	0.00916667
What is the effect of the bacterial treatments on the composition of the intestinal microbial communities?
Group 1	Group 2	Sample size	Permutations	pseudo-F	p-value	q-value
GMk	GP1	27	999	11.4955	0.001	0.005
GC7	GMk	26	999	2.59776	0.027	0.0401351
GMk	GV0	27	999	0.860365	0.56	0.57037
GC3	GMk	28	999	0.985731	0.42	0.435849
GC3	GC7	28	999	4.30472	0.001	0.005
GC7	GP1	27	999	24.0624	0.001	0.005
GC7	GV0	27	999	3.26571	0.002	0.00717391
GP1	GV0	28	999	9.09788	0.001	0.005
GC3	GP1	29	999	11.422	0.001	0.005
GC3	GV0	29	999	1.43954	0.247	0.26125
What is the effect of the bacterial treatments on the composition of the aquatic microbial communities?
Group 1	Group 2	Sample size	Permutations	pseudo-F	p-value	q-value
EMk	EP1	6	999	4.03811	0.1	0.11898
EMk	EV0	6	999	2.27665	0.102	0.11898
EC3	EMk	6	999	2.24028	0.211	0.227549
EC7	EMk	6	999	2.4825	0.1	0.11898
EC3	EC7	6	999	0.600398	0.922	0.922
EC7	EP1	6	999	7.9405	0.102	0.11898
EC7	EV0	6	999	5.41177	0.103	0.11898
EC3	EP1	6	999	4.883	0.091	0.11898
EC3	EV0	6	999	3.69765	0.104	0.11898
EP1	EV0	6	999	6.10443	0.125	0.1375
