## Supplementary material for "Tributyltin exposure leads to increased adiposity and reduced abundance of leptogenic bacteria in the zebrafish intestine": Table S5

### Sheet: Table S5
Supplementary Table 5
Linear discriminant effect size (LEfSe) analysis of intestinal microbial communities after 14-day supercolonization
Intestinal biomarker taxa were identified (LDA >2; p < 0.05) when comparing the mock supercolonization control to each bacterial strain
		INDEX
		Bacterial treatments	Mk	Mock supercolonization control
			C3	Chitinibacter ZOR0013
			C7	Chitinibacter ZOR0017
			P1	Plesiomonas ZOR0011
			V0	Vibrio ZWU0020
		Sample type	G	intestinal
		Control vs. Chitinibacter ZOR0013			Control vs. Chitinibacter ZOR0017			Control vs. Plesiomonas ZOR0011			Control vs. Vibrio ZWU0020
	Taxa	Class	LDA	pValue	Class	LDA	pValue	Class	LDA	pValue	Class	LDA	pValue	Was the taxon also identified during the in vivo chemical exposure (7 dpE; DMSO vs. 1 µg/l TBT)?	Was the taxon also identified during the in vivo chemical exposure (14 dpE; DMSO vs. 1 µg/l TBT)?	Was the taxon also identified during the in vivo chemical exposure (21 dpE; DMSO vs. 1 µg/l TBT)?		Is the taxon assigned at the genus level?	Was the taxon identified during the in vivo TBT exposure when the phenotypes were present (14 dpE and 21 dpE) and after supercolonization with Plesiomonas ZOR0011?	Was the taxon identified during the in vivo TBT exposure when the phenotypes were present (14 dpE and 21 dpE) and after supercolonization with Chitinibacter ZOR0017?	Was the taxon shared between supercolonizations with Plesiomonas ZOR0011 and Chitinibacter ZOR0017 and the in vivo TBT exposure?
	D_0__Bacteria.D_1__Proteobacteria.D_2__Betaproteobacteria.D_3__Burkholderiales.D_4__Comamonadaceae.D_5__Albidiferax							GP1	4.44914	0.041262						T4_G_0		yes	yes	NA	NA
	D_0__Bacteria.D_1__Proteobacteria.D_2__Gammaproteobacteria.D_3__Enterobacteriales.D_4__Enterobacteriaceae.D_5__Yersinia							GP1	3.32629	0.00419593					T3_G_0			yes	yes	NA	NA
	D_0__Bacteria.D_1__Proteobacteria.D_2__Gammaproteobacteria.D_3__Enterobacteriales.D_4__Enterobacteriaceae.D_5__Serratia							GP1	3.45825	0.00223454					T3_G_0			yes	yes	NA	NA
	D_0__Bacteria.D_1__Proteobacteria.D_2__Gammaproteobacteria.D_3__Enterobacteriales.D_4__Enterobacteriaceae.D_5__Plesiomonas							GP1	3.21533	0.00657841					T3_G_0			yes	yes	NA	NA
	D_0__Bacteria.D_1__Proteobacteria.D_2__Gammaproteobacteria.D_3__Enterobacteriales.D_4__Enterobacteriaceae.D_5__Lonsdalea							GP1	3.30839	0.00223454						T4_G_0		yes	yes	NA	NA
	D_0__Bacteria.D_1__Proteobacteria.D_2__Betaproteobacteria.D_3__Burkholderiales.D_4__Oxalobacteraceae.D_5__Janthinobacterium							GP1	4.15714	0.00165072						T4_G_0		yes	yes	NA	NA
	D_0__Bacteria.D_1__Proteobacteria.D_2__Gammaproteobacteria.D_3__Enterobacteriales.D_4__Enterobacteriaceae.D_5__Pantoea							GP1	3.2664	0.0101146					T3_G_0			yes	yes	NA	NA
	D_0__Bacteria.D_1__Bacteroidetes.D_2__Sphingobacteriia.D_3__Sphingobacteriales.D_4__NS11_12marinegroup	GMk	2.22759	0.0432424	GMk	3.24388	0.0154324	GMk	3.46554	0.0122172						T4_G_0		no	yes	yes	yes
	D_0__Bacteria.D_1__Bacteroidetes.D_2__Sphingobacteriia.D_3__Sphingobacteriales.D_4__NS11_12marinegroup.D_5__unculturedbacterium	GMk	2.40646	0.0231934	GMk	3.91154	0.0337748	GMk	3.96607	0.0279577						T4_G_0		yes	yes	yes	yes
	D_0__Bacteria.D_1__CKC4.D_2__Cetobacteriumsp_ZOR0034	GMk	3.01072	0.00989568				GMk	3.19062	0.00197679					T3_G_0			no	yes	NA	NA
	D_0__Bacteria.D_1__CKC4.D_2__Cetobacteriumsp_ZOR0034.D_3__Cetobacteriumsp_ZOR0034.D_4__Cetobacteriumsp_ZOR0034	GMk	3.01035	0.00989568				GMk	3.19058	0.00197679					T3_G_0			no	yes	NA	NA
	D_0__Bacteria.D_1__CKC4.D_2__Cetobacteriumsp_ZOR0034.D_3__Cetobacteriumsp_ZOR0034	GMk	3.01089	0.00989568				GMk	3.19067	0.00197679					T3_G_0			no	yes	NA	NA
	D_0__Bacteria.D_1__CKC4.D_2__Cetobacteriumsp_ZOR0034.D_3__Cetobacteriumsp_ZOR0034.D_4__Cetobacteriumsp_ZOR0034.D_5__Cetobacteriumsp_ZOR0034	GMk	3.01107	0.00989568				GMk	3.19068	0.00197679					T3_G_0			yes	yes	NA	NA
	D_0__Bacteria.D_1__Proteobacteria.D_2__Betaproteobacteria.D_3__Neisseriales.D_4__Neisseriaceae.D_5__Vogesella	GMk	3.65409	0.000578783	GMk	3.62163	0.0351898								T3_G_0			yes	NA	yes	NA
	D_0__Bacteria.D_1__Planctomycetes.D_2__Planctomycetacia.D_3__Planctomycetales.D_4__Planctomycetaceae.D_5__Gemmata				GMk	3.71238	0.0434375								T3_G_0			yes	NA	yes	NA
	D_0__Bacteria.D_1__Proteobacteria.D_2__Betaproteobacteria				GMk	4.26418	0.0026998								T3_G_1			no	NA	yes	NA
	D_0__Bacteria.D_1__Proteobacteria.D_2__Betaproteobacteria.D_3__Neisseriales.D_4__Neisseriaceae				GMk	4.10831	0.00191852								T3_G_1			no	NA	yes	NA
	D_0__Bacteria.D_1__Proteobacteria.D_2__Betaproteobacteria.D_3__Neisseriales				GMk	4.10831	0.00191852								T3_G_1			no	NA	yes	NA
	D_0__Bacteria.D_1__Proteobacteria.D_2__Gammaproteobacteria.D_3__Xanthomonadales.D_4__Xanthomonadaceae				GMk	3.29827	0.0154324									T4_G_1		no	NA	yes	NA
	D_0__Bacteria.D_1__Proteobacteria.D_2__Betaproteobacteria.D_3__Burkholderiales.D_4__Comamonadaceae.D_5__uncultured	GC3	2.89585	0.0426468										T2_G_0				yes	NA	NA	NA
	D_0__Bacteria.D_1__Proteobacteria.D_2__Betaproteobacteria.D_3__Burkholderiales.D_4__Alcaligenaceae.D_5__uncultured	GMk		0.0231934											T3_G_0			yes	NA	NA	NA
	D_0__Bacteria.D_1__Proteobacteria.D_2__Gammaproteobacteria.D_3__B38.D_4__unculturedbacterium	GC3	2.29064	0.0254518											T3_G_0			no	NA	NA	NA
	D_0__Bacteria.D_1__Proteobacteria.D_2__Gammaproteobacteria.D_3__B38.D_4__unculturedbacterium.D_5__unculturedbacterium	GC3	2.29064	0.0254518											T3_G_0			yes	NA	NA	NA
	D_0__Bacteria.D_1__Proteobacteria				GMk	4.7279	0.0224863	GP1	5.26301	3.00286e-05								no	no	no	no
	D_0__Bacteria.D_1__Proteobacteria.D_2__Gammaproteobacteria.D_3__Enterobacteriales.D_4__Enterobacteriaceae.D_5__uncultured				GC7	3.72174	0.029185	GP1	3.59632	0.000102556								yes	no	no	no
	D_0__Bacteria.D_1__Proteobacteria.D_2__Gammaproteobacteria.D_3__aaa34a10.D_4__unculturedbacterium.D_5__unculturedbacterium	GC3	2.45587	0.0155876				GP1	3.33774	0.000476049								yes	no	NA	NA
	D_0__Bacteria.D_1__Proteobacteria.D_2__Gammaproteobacteria.D_3__aaa34a10.D_4__unculturedbacterium	GC3	2.45587	0.0155876				GP1	3.33774	0.000476049								no	no	NA	NA
	D_0__Bacteria.D_1__Proteobacteria.D_2__Gammaproteobacteria.D_3__aaa34a10	GC3	2.48027	0.0225938				GP1	3.29964	0.00114898								no	no	NA	NA
	D_0__Bacteria.D_1__Actinobacteria.D_2__Actinobacteria.D_3__Micrococcales.D_4__Microbacteriaceae.D_5__Frigoribacterium							GP1	4.68972	0.041262								yes	no	NA	NA
	D_0__Bacteria.D_1__Proteobacteria.D_2__Gammaproteobacteria.D_3__Aeromonadales							GP1	4.57334	0.028986								no	no	NA	NA
	D_0__Bacteria.D_1__Proteobacteria.D_2__Alphaproteobacteria.D_3__Rhodobacterales.D_4__Rhodobacteraceae.D_5__Defluviimonas							GP1	3.65985	0.0440838								yes	no	NA	NA
	D_0__Bacteria.D_1__Proteobacteria.D_2__Gammaproteobacteria.D_3__Enterobacteriales.D_4__Enterobacteriaceae							GP1	5.1056	0.00189846								no	no	NA	NA
	D_0__Bacteria.D_1__Actinobacteria.D_2__Actinobacteria.D_3__Corynebacteriales.D_4__Nocardiaceae							GP1	3.38651	0.00262436								no	no	NA	NA
	D_0__Bacteria.D_1__Proteobacteria.D_2__Gammaproteobacteria.D_3__Pseudomonadales.D_4__Pseudomonadaceae.D_5__Pseudomonas							GP1	3.41383	0.00567501								yes	no	NA	NA
	D_0__Bacteria.D_1__Proteobacteria.D_2__Betaproteobacteria.D_3__Burkholderiales.D_4__Burkholderiaceae.D_5__Ralstonia							GP1	4.04195	0.0164734								yes	no	NA	NA
	D_0__Bacteria.D_1__Proteobacteria.D_2__Betaproteobacteria.D_3__Burkholderiales.D_4__Oxalobacteraceae							GP1	3.53766	0.00641462								no	no	NA	NA
	D_0__Bacteria.D_1__Actinobacteria.D_2__Actinobacteria.D_3__Corynebacteriales.D_4__Nocardiaceae.D_5__Rhodococcus							GP1	3.38651	0.00262436								yes	no	NA	NA
	D_0__Bacteria.D_1__Proteobacteria.D_2__Gammaproteobacteria.D_3__Enterobacteriales.D_4__Enterobacteriaceae.D_5__Rahnella							GP1	5.04764	0.00189846								yes	no	NA	NA
	D_0__Bacteria.D_1__Proteobacteria.D_2__Gammaproteobacteria.D_3__Enterobacteriales.D_4__Enterobacteriaceae.D_5__unculturedbacterium							GP1	3.59682	0.00183822								yes	no	NA	NA
	D_0__Bacteria.D_1__Proteobacteria.D_2__Gammaproteobacteria.D_3__Enterobacteriales.D_4__Enterobacteriaceae.D_5__Erwinia							GP1	3.48138	0.027225								yes	no	NA	NA
	D_0__Bacteria.D_1__Proteobacteria.D_2__Gammaproteobacteria.D_3__Enterobacteriales.D_4__Enterobacteriaceae.D_5__Hafnia							GP1	3.44391	4.57782e-05								yes	no	NA	NA
	D_0__Bacteria.D_1__Proteobacteria.D_2__Gammaproteobacteria.D_3__Enterobacteriales.D_4__Enterobacteriaceae.D_5__Enterobacter							GP1	3.5176	0.00760913								yes	no	NA	NA
	D_0__Bacteria.D_1__Proteobacteria.D_2__Gammaproteobacteria.D_3__Enterobacteriales.D_4__Enterobacteriaceae.D_5__Pectobacterium							GP1	3.75436	0.0161407								yes	no	NA	NA
	D_0__Bacteria.D_1__Proteobacteria.D_2__Gammaproteobacteria.D_3__Enterobacteriales.D_4__Enterobacteriaceae.D_5__Raoultella							GP1	3.24217	0.00114898								yes	no	NA	NA
	D_0__Bacteria.D_1__Proteobacteria.D_2__Gammaproteobacteria.D_3__Enterobacteriales.D_4__Enterobacteriaceae.D_5__Kluyvera							GP1	3.21797	0.0198455								yes	no	NA	NA
	D_0__Bacteria.D_1__Proteobacteria.D_2__Gammaproteobacteria.D_3__Aeromonadales.D_4__Aeromonadaceae.D_5__Aeromonas							GP1	4.57297	0.0256015								yes	no	NA	NA
	D_0__Bacteria.D_1__Proteobacteria.D_2__Gammaproteobacteria.D_3__Aeromonadales.D_4__Aeromonadaceae							GP1	4.57297	0.0256015								no	no	NA	NA
	D_0__Bacteria.D_1__Actinobacteria.D_2__Actinobacteria.D_3__Corynebacteriales							GP1	3.24216	0.00878234								no	no	NA	NA
	D_0__Bacteria.D_1__Proteobacteria.D_2__Gammaproteobacteria.D_3__Enterobacteriales.D_4__Enterobacteriaceae.D_5__Ewingella							GP1	3.31764	0.00760913								yes	no	NA	NA
	D_0__Bacteria.D_1__Proteobacteria.D_2__Gammaproteobacteria.D_3__Enterobacteriales							GP1	5.1056	0.00189846								no	no	NA	NA
	D_0__Bacteria.D_1__Proteobacteria.D_2__Betaproteobacteria.D_3__Burkholderiales.D_4__Burkholderiaceae							GP1	3.96339	0.042178								no	no	NA	NA
	D_0__Bacteria.D_1__Proteobacteria.D_2__Gammaproteobacteria.D_3__Enterobacteriales.D_4__Enterobacteriaceae.D_5__Tatumella							GP1	3.29439	0.000967611								yes	no	NA	NA
	D_0__Bacteria.D_1__Proteobacteria.D_2__Gammaproteobacteria.D_3__Pseudomonadales.D_4__Pseudomonadaceae							GP1	3.21498	0.028986								no	no	NA	NA
	D_0__Bacteria.D_1__Proteobacteria.D_2__Gammaproteobacteria							GP1	5.21034	5.63321e-05								no	no	NA	NA
	D_0__Bacteria.D_1__Proteobacteria.D_2__Gammaproteobacteria.D_3__Enterobacteriales.D_4__Enterobacteriaceae.D_5__Klebsiella							GP1	3.82464	0.0327487								yes	no	NA	NA
	D_0__Bacteria.D_1__Proteobacteria.D_2__Gammaproteobacteria.D_3__Enterobacteriales.D_4__Enterobacteriaceae.D_5__Cronobacter							GP1	3.59444	0.0152533								yes	no	NA	NA
	D_0__Bacteria.D_1__Proteobacteria.D_2__Alphaproteobacteria.D_3__Rhizobiales.D_4__Phyllobacteriaceae							GP1	4.18906	0.0377337								no	no	NA	NA
	D_0__Bacteria.D_1__Proteobacteria.D_2__Betaproteobacteria.D_3__Neisseriales.D_4__Neisseriaceae.D_5__Chitinilyticum	GMk	3.79094	6.88221e-06	GMk	3.80283	6.60281e-06	GMk	3.50253	0.00657017	GMk	3.35806	0.0116239					yes	no	no	no
	D_0__Bacteria.D_1__Bacteroidetes				GMk	3.78511	0.00960474	GMk	3.67997	0.041509								no	no	no	no
	D_0__Bacteria.D_1__Proteobacteria.D_2__Alphaproteobacteria.D_3__Caulobacterales.D_4__Caulobacteraceae.D_5__Phenylobacterium				GMk	3.51699	0.0477919	GMk	3.72479	0.0122172								yes	no	no	no
	D_0__Bacteria.D_1__Proteobacteria.D_2__Gammaproteobacteria.D_3__Xanthomonadales				GMk	3.36744	0.00676088	GMk	3.25073	0.0349259								no	no	no	no
	D_0__Bacteria.D_1__Proteobacteria.D_2__Gammaproteobacteria.D_3__Xanthomonadales.D_4__Xanthomonadaceae.D_5__Stenotrophomonas				GMk	3.07627	0.0337748	GMk	3.49123	0.0279577								yes	no	no	no
	D_0__Bacteria.D_1__Fusobacteria.D_2__Fusobacteriia.D_3__Fusobacteriales				GC7	4.76411	0.0483409	GMk	5.20029	0.000103561								no	no	no	no
	D_0__Bacteria.D_1__Fusobacteria				GC7	4.76411	0.0483409	GMk	5.20029	0.000103561								no	no	no	no
	D_0__Bacteria.D_1__Fusobacteria.D_2__Fusobacteriia				GC7	4.76411	0.0483409	GMk	5.20029	0.000103561								no	no	no	no
	D_0__Bacteria.D_1__Fusobacteria.D_2__Fusobacteriia.D_3__Fusobacteriales.D_4__Hados_Sed_Eubac_3.D_5__unculturedbacterium				GC7	3.11225	0.0427661	GMk	3.48566	0.00483109								yes	no	no	no
	D_0__Bacteria.D_1__Fusobacteria.D_2__Fusobacteriia.D_3__Fusobacteriales.D_4__Hados_Sed_Eubac_3				GC7	3.11225	0.0427661	GMk	3.48566	0.00483109								no	no	no	no
	D_0__Bacteria.D_1__CKC4	GMk	4.28635	0.00813268				GMk	4.30492	0.012551								no	no	NA	NA
	D_0__Bacteria.D_1__Proteobacteria.D_2__Deltaproteobacteria.D_3__Oligoflexales	GMk	2.54424	0.0231934				GMk	4.3843	0.0279577								no	no	NA	NA
	D_0__Bacteria.D_1__CKC4.D_2__unculturedbacterium	GMk	4.26279	0.00813268				GMk	4.27639	0.012551								no	no	NA	NA
	D_0__Bacteria.D_1__CKC4.D_2__unculturedbacterium.D_3__unculturedbacterium.D_4__unculturedbacterium.D_5__unculturedbacterium	GMk	4.26279	0.00813268				GMk	4.27639	0.012551								yes	no	NA	NA
	D_0__Bacteria.D_1__CKC4.D_2__unculturedbacterium.D_3__unculturedbacterium.D_4__unculturedbacterium	GMk	4.26279	0.00813268				GMk	4.27639	0.012551								no	no	NA	NA
	D_0__Bacteria.D_1__CKC4.D_2__unculturedbacterium.D_3__unculturedbacterium	GMk	4.26279	0.00813268				GMk	4.27639	0.012551								no	no	NA	NA
	D_0__Bacteria.D_1__Bacteroidetes.D_2__Flavobacteriia.D_3__Flavobacteriales.D_4__Cryomorphaceae.D_5__Fluviicola							GMk	3.13468	0.0438438								yes	no	NA	NA
	D_0__Bacteria.D_1__Fusobacteria.D_2__Fusobacteriia.D_3__Fusobacteriales.D_4__Fusobacteriaceae.D_5__Cetobacterium							GMk	5.19963	0.000103561								yes	no	NA	NA
	D_0__Bacteria.D_1__Bacteroidetes.D_2__Flavobacteriia.D_3__Flavobacteriales.D_4__Cryomorphaceae							GMk	3.13468	0.0438438								no	no	NA	NA
	D_0__Bacteria.D_1__Fusobacteria.D_2__Fusobacteriia.D_3__Fusobacteriales.D_4__Fusobacteriaceae							GMk	5.19963	0.000103561								no	no	NA	NA
	D_0__Bacteria.D_1__Proteobacteria.D_2__Alphaproteobacteria.D_3__Rhodobacterales.D_4__Rhodobacteraceae.D_5__uncultured				GMk	3.03875	0.0475752											yes	NA	no	NA
	D_0__Bacteria.D_1__Bacteroidetes.D_2__Sphingobacteriia.D_3__Sphingobacteriales				GMk	3.50308	0.0420927											no	NA	no	NA
	D_0__Bacteria.D_1__Bacteroidetes.D_2__Sphingobacteriia				GMk	3.50308	0.0420927											no	NA	no	NA
	D_0__Bacteria.D_1__Proteobacteria.D_2__Alphaproteobacteria.D_3__Rhodobacterales.D_4__Rhodobacteraceae.D_5__Rhodobacter				GMk	3.24365	0.0145146											yes	NA	no	NA
	D_0__Bacteria.D_1__Bacteroidetes.D_2__Flavobacteriia				GMk	3.47457	0.0428016											no	NA	no	NA
	D_0__Bacteria.D_1__Bacteroidetes.D_2__Flavobacteriia.D_3__Flavobacteriales				GMk	3.47457	0.0428016											no	NA	no	NA
	D_0__Bacteria.D_1__Proteobacteria.D_2__Deltaproteobacteria				GMk	3.44666	0.0177041											no	NA	no	NA
	D_0__Bacteria.D_1__Proteobacteria.D_2__Alphaproteobacteria.D_3__Rickettsiales.D_4__RickettsialesIncertaeSedis.D_5__CandidatusOdyssella				GC7	3.95156	0.0154324											yes	NA	no	NA
	D_0__Bacteria.D_1__Proteobacteria.D_2__Alphaproteobacteria.D_3__Rickettsiales				GC7	3.85536	0.00676088											no	NA	no	NA
	D_0__Bacteria.D_1__Proteobacteria.D_2__Alphaproteobacteria.D_3__Rickettsiales.D_4__RickettsialesIncertaeSedis				GC7	3.9597	0.0154324											no	NA	no	NA
	D_0__Bacteria.D_1__Firmicutes.D_2__Clostridia.D_3__Clostridiales	GC3	3.17842	0.0247716														no	NA	NA	NA
	D_0__Bacteria.D_1__Bacteroidetes.D_2__Flavobacteriia.D_3__Flavobacteriales.D_4__Flavobacteriaceae.D_5__uncultured	GC3	2.88236	0.0403115														yes	NA	NA	NA
	D_0__Bacteria.D_1__Actinobacteria.D_2__Actinobacteria.D_3__Micrococcales.D_4__Microbacteriaceae										GMk	2.22912	0.0229203					no	NA	NA	NA
	D_0__Bacteria.D_1__Actinobacteria.D_2__Actinobacteria.D_3__Micrococcales.D_4__Microbacteriaceae.D_5__Diaminobutyricimonas										GMk	2.1439	0.0177462					yes	NA	NA	NA
	D_0__Bacteria.D_1__Actinobacteria.D_2__Thermoleophilia.D_3__Solirubrobacterales.D_4__Patulibacteraceae.D_5__Patulibacter										GV0	2.32407	0.041262					yes	NA	NA	NA
	D_0__Bacteria.D_1__Acidobacteria.D_2__Holophagae.D_3__Holophagales.D_4__Holophagaceae	GC3	3.04328	0.043536														no	NA	NA	NA
	D_0__Bacteria.D_1__Proteobacteria.D_2__Alphaproteobacteria.D_3__Caulobacterales.D_4__Caulobacteraceae.D_5__Brevundimonas	GC3	2.4279	0.0491215														yes	NA	NA	NA
	D_0__Bacteria.D_1__Firmicutes.D_2__Clostridia.D_3__Clostridiales.D_4__Peptostreptococcaceae.D_5__Peptoclostridium	GC3	2.32968	0.0300003														yes	NA	NA	NA
	D_0__Bacteria.D_1__Acidobacteria.D_2__Holophagae.D_3__Holophagales	GC3	3.04433	0.043536														no	NA	NA	NA
	D_0__Bacteria.D_1__Firmicutes.D_2__Clostridia.D_3__Clostridiales.D_4__Peptostreptococcaceae	GC3	3.24528	0.041592														no	NA	NA	NA
	D_0__Bacteria.D_1__Acidobacteria	GC3	3.0477	0.043536														no	NA	NA	NA
	D_0__Bacteria.D_1__Acidobacteria.D_2__Holophagae.D_3__Holophagales.D_4__Holophagaceae.D_5__uncultured	GC3	3.0446	0.043536														yes	NA	NA	NA
	D_0__Bacteria.D_1__Actinobacteria.D_2__Thermoleophilia.D_3__Solirubrobacterales.D_4__Patulibacteraceae										GV0	2.33084	0.041262					no	NA	NA	NA
	D_0__Bacteria.D_1__Firmicutes.D_2__Clostridia.D_3__Clostridiales.D_4__Peptostreptococcaceae.D_5__Romboutsia	GC3	3.2174	0.041592														yes	NA	NA	NA
	D_0__Bacteria.D_1__Acidobacteria.D_2__Holophagae	GC3	3.04288	0.043536														no	NA	NA	NA
	D_0__Bacteria.D_1__Firmicutes.D_2__Clostridia	GC3	3.17578	0.0279022														no	NA	NA	NA
	D_0__Bacteria.D_1__Proteobacteria.D_2__Gammaproteobacteria.D_3__B38	GC3	2.46034	0.0360846														no	NA	NA	NA
Total intestinal biomarker taxa (all taxonomic levels)	104	34			30			67			5
																	yes (all taxonomic levels)	51	13	8	2
																	no (all taxonomic levels)	53	54	22	12
																	TOTAL (all taxonomic levels)	104	67	30	14
Total intestinal biomarker taxa (genus level)	51	14			11			36			3
																		yes (genus level)	9	3	1
																		no (genus level)	27	8	5
																		TOTAL (genus level)	36	11	6
