## Supplementary material for "Tributyltin exposure leads to increased adiposity and reduced abundance of leptogenic bacteria in the zebrafish intestine": Table S4

### Sheet: Table S4
Supplementary Table 4
Linear discriminant effect size (LEfSe) analysis of aquatic microbial communities after 14-day supercolonization
Aquatic biomarker taxa were identified (LDA >2; p < 0.05) when comparing the mock supercolonization control to each bacterial strain
		INDEX
		Bacterial treatments	Mk	Mock supercolonization control
			C3	Chitinibacter ZOR0013
			C7	Chitinibacter ZOR0017
			P1	Plesiomonas ZOR0011
			V0	Vibrio ZWU0020
		Sample type	E	aquatic
		Control vs. Chitinibacter ZOR0013			Control vs. Chitinibacter ZOR0017			Control vs. Plesiomonas ZOR0011			Control vs. Vibrio ZWU0020
	Taxa	Class	LDA	pValue	Class	LDA	pValue	Class	LDA	pValue	Class	LDA	pValue
	D_0__Bacteria.D_1__Acidobacteria.D_2__Holophagae.D_3__Holophagales.D_4__Holophagaceae.D_5__uncultured							EP1	3.75394	0.0495346
	D_0__Bacteria.D_1__Actinobacteria.D_2__Actinobacteria.D_3__Corynebacteriales							EP1	3.38832	0.0463016
	D_0__Bacteria.D_1__Actinobacteria.D_2__Actinobacteria.D_3__Corynebacteriales.D_4__Nocardiaceae							EP1	3.51914	0.0463016
	D_0__Bacteria.D_1__Actinobacteria.D_2__Actinobacteria.D_3__Corynebacteriales.D_4__Nocardiaceae.D_5__Rhodococcus							EP1	3.77602	0.0463016
	D_0__Bacteria.D_1__Bacteroidetes.D_2__Flavobacteriia.D_3__Flavobacteriales.D_4__Cryomorphaceae	EMk	3.49467	0.0495346	EMk	3.5849	0.0495346	EMk	3.8622	0.0495346
	D_0__Bacteria.D_1__Bacteroidetes.D_2__Flavobacteriia.D_3__Flavobacteriales.D_4__Cryomorphaceae.D_5__Fluviicola	EMk	3.4673	0.0495346	EMk	3.39036	0.0495346	EMk	3.5879	0.0495346
	D_0__Bacteria.D_1__Bacteroidetes.D_2__Flavobacteriia.D_3__Flavobacteriales.D_4__Flavobacteriaceae.D_5__Riemerella										EV0	3.23514	0.0495346
	D_0__Bacteria.D_1__Bacteroidetes.D_2__Sphingobacteriia.D_3__Sphingobacteriales.D_4__Chitinophagaceae.D_5__Chitinophaga				EMk	2.97638	0.0495346	EMk	3.14674	0.0495346
	D_0__Bacteria.D_1__Bacteroidetes.D_2__Sphingobacteriia.D_3__Sphingobacteriales.D_4__Chitinophagaceae.D_5__Ferruginibacter							EMk	3.37961	0.0495346
	D_0__Bacteria.D_1__Bacteroidetes.D_2__Sphingobacteriia.D_3__Sphingobacteriales.D_4__NS11_12marinegroup							EMk	3.49371	0.0495346
	D_0__Bacteria.D_1__Bacteroidetes.D_2__Sphingobacteriia.D_3__Sphingobacteriales.D_4__Sphingobacteriaceae.D_5__Nubsella	EC3	3.97418	0.0463016
	D_0__Bacteria.D_1__Fusobacteria	EMk	4.66706	0.0495346	EMk	4.59596	0.0495346	EMk	4.94945	0.0495346
	D_0__Bacteria.D_1__Fusobacteria.D_2__Fusobacteriia	EMk	4.71348	0.0495346	EMk	4.58964	0.0495346	EMk	4.95555	0.0495346
	D_0__Bacteria.D_1__Fusobacteria.D_2__Fusobacteriia.D_3__Fusobacteriales	EMk	4.73059	0.0495346	EMk	4.53927	0.0495346	EMk	4.94149	0.0495346
	D_0__Bacteria.D_1__Fusobacteria.D_2__Fusobacteriia.D_3__Fusobacteriales.D_4__Fusobacteriaceae	EMk	4.6789	0.0495346	EMk	4.54064	0.0495346	EMk	4.94191	0.0495346	EMk	4.7182	0.0495346
	D_0__Bacteria.D_1__Fusobacteria.D_2__Fusobacteriia.D_3__Fusobacteriales.D_4__Fusobacteriaceae.D_5__Cetobacterium	EMk	4.72679	0.0495346	EMk	4.62067	0.0495346	EMk	4.9687	0.0495346	EMk	4.71486	0.0495346
	D_0__Bacteria.D_1__Planctomycetes.D_2__Phycisphaerae.D_3__Phycisphaerales.D_4__Phycisphaeraceae.D_5__CL500_3
	D_0__Bacteria.D_1__Planctomycetes.D_2__Planctomycetacia							EMk	3.64378	0.0463016
	D_0__Bacteria.D_1__Planctomycetes.D_2__Planctomycetacia.D_3__Planctomycetales							EMk	3.63094	0.0463016
	D_0__Bacteria.D_1__Planctomycetes.D_2__Planctomycetacia.D_3__Planctomycetales.D_4__Planctomycetaceae							EMk	3.65928	0.0463016
	D_0__Bacteria.D_1__Proteobacteria	EC3	4.91351	0.0495346	EC7	4.92208	0.0495346	EP1	5.08341	0.0495346	EV0	4.70137	0.0495346
	D_0__Bacteria.D_1__Proteobacteria.D_2__Alphaproteobacteria.D_3__Caulobacterales.D_4__Hyphomonadaceae	EC3	3.72881	0.0463016
	D_0__Bacteria.D_1__Proteobacteria.D_2__Alphaproteobacteria.D_3__Caulobacterales.D_4__Hyphomonadaceae.D_5__uncultured	EC3	3.68972	0.0463016
	D_0__Bacteria.D_1__Proteobacteria.D_2__Alphaproteobacteria.D_3__Rhizobiales.D_4__Bradyrhizobiaceae							EP1	3.99272	0.0495346
	D_0__Bacteria.D_1__Proteobacteria.D_2__Alphaproteobacteria.D_3__Rhizobiales.D_4__Hyphomicrobiaceae										EMk	3.4443	0.0495346
	D_0__Bacteria.D_1__Proteobacteria.D_2__Alphaproteobacteria.D_3__Rhizobiales.D_4__Rhizobiaceae				EMk	3.12572	0.0495346
	D_0__Bacteria.D_1__Proteobacteria.D_2__Alphaproteobacteria.D_3__Rhizobiales.D_4__Rhizobiaceae.D_5__Rhizobium							EP1	3.16189	0.0495346
	D_0__Bacteria.D_1__Proteobacteria.D_2__Alphaproteobacteria.D_3__Rhodobacterales	EMk	3.9759	0.0495346
	D_0__Bacteria.D_1__Proteobacteria.D_2__Alphaproteobacteria.D_3__Rhodobacterales.D_4__Rhodobacteraceae	EMk	3.9976	0.0495346
	D_0__Bacteria.D_1__Proteobacteria.D_2__Alphaproteobacteria.D_3__Rhodobacterales.D_4__Rhodobacteraceae.D_5__Rhodobacter	EMk	3.89115	0.0495346
	D_0__Bacteria.D_1__Proteobacteria.D_2__Alphaproteobacteria.D_3__Rhodobacterales.D_4__Rhodobacteraceae.D_5__uncultured	EMk	3.42647	0.0495346
	D_0__Bacteria.D_1__Proteobacteria.D_2__Betaproteobacteria	EC3	4.87108	0.0495346
	D_0__Bacteria.D_1__Proteobacteria.D_2__Betaproteobacteria.D_3__Burkholderiales							EP1	4.57939	0.0495346
	D_0__Bacteria.D_1__Proteobacteria.D_2__Betaproteobacteria.D_3__Burkholderiales.D_4__Alcaligenaceae										EMk	3.42011	0.036904
	D_0__Bacteria.D_1__Proteobacteria.D_2__Betaproteobacteria.D_3__Burkholderiales.D_4__Comamonadaceae							EP1	4.55853	0.0495346
	D_0__Bacteria.D_1__Proteobacteria.D_2__Betaproteobacteria.D_3__Burkholderiales.D_4__Comamonadaceae.D_5__Acidovorax							EP1	3.82841	0.0495346
	D_0__Bacteria.D_1__Proteobacteria.D_2__Betaproteobacteria.D_3__Burkholderiales.D_4__Comamonadaceae.D_5__Alicycliphilus	EMk	2.99456	0.0495346	EMk	2.87925	0.0495346
	D_0__Bacteria.D_1__Proteobacteria.D_2__Betaproteobacteria.D_3__Burkholderiales.D_4__Comamonadaceae.D_5__Curvibacter							EP1	3.9286	0.0495346
	D_0__Bacteria.D_1__Proteobacteria.D_2__Betaproteobacteria.D_3__Burkholderiales.D_4__Comamonadaceae.D_5__Ideonella							EP1	3.6902	0.0495346
	D_0__Bacteria.D_1__Proteobacteria.D_2__Betaproteobacteria.D_3__Burkholderiales.D_4__Comamonadaceae.D_5__Inhella				EC7	3.35753	0.0495346
	D_0__Bacteria.D_1__Proteobacteria.D_2__Betaproteobacteria.D_3__Burkholderiales.D_4__Comamonadaceae.D_5__Mitsuaria				EC7	3.68178	0.0495346				EV0	3.06644	0.0495346
	D_0__Bacteria.D_1__Proteobacteria.D_2__Betaproteobacteria.D_3__Burkholderiales.D_4__Comamonadaceae.D_5__Ottowia							EP1	4.51677	0.0495346
	D_0__Bacteria.D_1__Proteobacteria.D_2__Betaproteobacteria.D_3__Burkholderiales.D_4__Comamonadaceae.D_5__Roseateles				EMk	3.56171	0.036904
	D_0__Bacteria.D_1__Proteobacteria.D_2__Betaproteobacteria.D_3__Burkholderiales.D_4__Comamonadaceae.D_5__Variovorax							EP1	3.44166	0.0495346
	D_0__Bacteria.D_1__Proteobacteria.D_2__Betaproteobacteria.D_3__HotCreek32				EMk	3.39383	0.036904
	D_0__Bacteria.D_1__Proteobacteria.D_2__Betaproteobacteria.D_3__Neisseriales	EC3	4.85941	0.0495346	EC7	4.91477	0.0495346	EMk	4.00182	0.0495346	EMk	3.90169	0.0495346
	D_0__Bacteria.D_1__Proteobacteria.D_2__Betaproteobacteria.D_3__Neisseriales.D_4__Neisseriaceae	EC3	4.8975	0.0495346	EC7	4.89181	0.0495346	EMk	4.00463	0.0495346	EMk	3.8079	0.0495346
	D_0__Bacteria.D_1__Proteobacteria.D_2__Betaproteobacteria.D_3__Neisseriales.D_4__Neisseriaceae.D_5__Chitinibacter	EC3	4.89758	0.0495346	EC7	4.88438	0.0495346	EMk	3.9362	0.0495346
	D_0__Bacteria.D_1__Proteobacteria.D_2__Betaproteobacteria.D_3__Neisseriales.D_4__Neisseriaceae.D_5__Chitinilyticum	EMk	3.24095	0.036904	EMk	3.18016	0.0463016	EMk	3.33685	0.0495346	EMk	3.24997	0.0495346
	D_0__Bacteria.D_1__Proteobacteria.D_2__Betaproteobacteria.D_3__Neisseriales.D_4__Neisseriaceae.D_5__uncultured										EV0	2.92211	0.036904
	D_0__Bacteria.D_1__Proteobacteria.D_2__Betaproteobacteria.D_3__Neisseriales.D_4__Neisseriaceae.D_5__Vogesella	EMk	3.27001	0.036904
	D_0__Bacteria.D_1__Proteobacteria.D_2__Betaproteobacteria.D_3__Rhodocyclales	EC3	3.37135	0.0495346
	D_0__Bacteria.D_1__Proteobacteria.D_2__Betaproteobacteria.D_3__Rhodocyclales.D_4__Rhodocyclaceae	EC3	3.31698	0.0495346
	D_0__Bacteria.D_1__Proteobacteria.D_2__Betaproteobacteria.D_3__Rhodocyclales.D_4__Rhodocyclaceae.D_5__Azoarcus							EMk	4.26887	0.0495346
	D_0__Bacteria.D_1__Proteobacteria.D_2__Betaproteobacteria.D_3__Rhodocyclales.D_4__Rhodocyclaceae.D_5__Thauera	EC3	4.13067	0.0495346	EC7	3.83427	0.0495346				EV0	3.21024	0.0495346
	D_0__Bacteria.D_1__Proteobacteria.D_2__Deltaproteobacteria	EMk	3.38073	0.0495346	EMk	3.40567	0.0495346	EP1	4.32349	0.0495346
	D_0__Bacteria.D_1__Proteobacteria.D_2__Deltaproteobacteria.D_3__Bdellovibrionales	EMk	3.34021	0.0495346	EMk	3.33891	0.0495346	EP1	4.35251	0.0495346
	D_0__Bacteria.D_1__Proteobacteria.D_2__Deltaproteobacteria.D_3__Bdellovibrionales.D_4__Bdellovibrionaceae	EMk	3.37275	0.0495346	EMk	3.37524	0.0495346	EP1	4.35925	0.0495346
	D_0__Bacteria.D_1__Proteobacteria.D_2__Deltaproteobacteria.D_3__Bdellovibrionales.D_4__Bdellovibrionaceae.D_5__Bdellovibrio	EMk	3.35805	0.0495346	EMk	3.3543	0.0495346	EP1	4.36273	0.0495346
	D_0__Bacteria.D_1__Proteobacteria.D_2__Gammaproteobacteria							EP1	4.65099	0.0495346	EV0	4.69584	0.0495346
	D_0__Bacteria.D_1__Proteobacteria.D_2__Gammaproteobacteria.D_3__Aeromonadales.D_4__MB19										EV0	3.0853	0.036904
	D_0__Bacteria.D_1__Proteobacteria.D_2__Gammaproteobacteria.D_3__Aeromonadales.D_4__MB19.D_5__unculturedbacterium										EV0	3.08826	0.036904
	D_0__Bacteria.D_1__Proteobacteria.D_2__Gammaproteobacteria.D_3__Enterobacteriales	EMk	3.74755	0.0495346	EMk	3.61167	0.0495346	EP1	4.68547	0.0495346	EMk	3.70115	0.0495346
	D_0__Bacteria.D_1__Proteobacteria.D_2__Gammaproteobacteria.D_3__Enterobacteriales.D_4__Enterobacteriaceae	EMk	3.74637	0.0495346	EMk	3.66345	0.0495346	EP1	4.67488	0.0495346	EMk	3.72706	0.0495346
	D_0__Bacteria.D_1__Proteobacteria.D_2__Gammaproteobacteria.D_3__Enterobacteriales.D_4__Enterobacteriaceae.D_5__Cronobacter							EP1	3.88491	0.0495346
	D_0__Bacteria.D_1__Proteobacteria.D_2__Gammaproteobacteria.D_3__Enterobacteriales.D_4__Enterobacteriaceae.D_5__Enterobacter										EMk	3.27357	0.0495346
	D_0__Bacteria.D_1__Proteobacteria.D_2__Gammaproteobacteria.D_3__Enterobacteriales.D_4__Enterobacteriaceae.D_5__Erwinia							EP1	4.04038	0.0463016
	D_0__Bacteria.D_1__Proteobacteria.D_2__Gammaproteobacteria.D_3__Enterobacteriales.D_4__Enterobacteriaceae.D_5__Escherichia_Shigella							EP1	3.67636	0.0495346
	D_0__Bacteria.D_1__Proteobacteria.D_2__Gammaproteobacteria.D_3__Enterobacteriales.D_4__Enterobacteriaceae.D_5__Ewingella							EP1	3.52167	0.0495346
	D_0__Bacteria.D_1__Proteobacteria.D_2__Gammaproteobacteria.D_3__Enterobacteriales.D_4__Enterobacteriaceae.D_5__Hafnia							EP1	3.73928	0.0495346
	D_0__Bacteria.D_1__Proteobacteria.D_2__Gammaproteobacteria.D_3__Enterobacteriales.D_4__Enterobacteriaceae.D_5__Kluyvera							EP1	3.86497	0.0463016
	D_0__Bacteria.D_1__Proteobacteria.D_2__Gammaproteobacteria.D_3__Enterobacteriales.D_4__Enterobacteriaceae.D_5__Lonsdalea							EP1	3.46041	0.0495346
	D_0__Bacteria.D_1__Proteobacteria.D_2__Gammaproteobacteria.D_3__Enterobacteriales.D_4__Enterobacteriaceae.D_5__Plesiomonas							EP1	3.30732	0.0495346	EV0	3.14333	0.0495346
	D_0__Bacteria.D_1__Proteobacteria.D_2__Gammaproteobacteria.D_3__Enterobacteriales.D_4__Enterobacteriaceae.D_5__Rahnella	EMk	3.57591	0.0495346	EMk	3.48449	0.0495346	EP1	4.57108	0.0495346	EMk	3.58842	0.0495346
	D_0__Bacteria.D_1__Proteobacteria.D_2__Gammaproteobacteria.D_3__Enterobacteriales.D_4__Enterobacteriaceae.D_5__Raoultella	EMk	4.01058	0.0463016	EMk	3.90688	0.0495346	EP1	3.94042	0.0495346	EMk	3.28118	0.0495346
	D_0__Bacteria.D_1__Proteobacteria.D_2__Gammaproteobacteria.D_3__Enterobacteriales.D_4__Enterobacteriaceae.D_5__Serratia				EMk	3.66172	0.0495346	EP1	3.36252	0.0495346
	D_0__Bacteria.D_1__Proteobacteria.D_2__Gammaproteobacteria.D_3__Enterobacteriales.D_4__Enterobacteriaceae.D_5__Tatumella				EMk	3.26434	0.0495346
	D_0__Bacteria.D_1__Proteobacteria.D_2__Gammaproteobacteria.D_3__Enterobacteriales.D_4__Enterobacteriaceae.D_5__Yersinia	EC3	3.7083	0.0463016
	D_0__Bacteria.D_1__Proteobacteria.D_2__Gammaproteobacteria.D_3__Pseudomonadales				EMk	3.05844	0.0495346
	D_0__Bacteria.D_1__Proteobacteria.D_2__Gammaproteobacteria.D_3__Pseudomonadales.D_4__Moraxellaceae				EMk	3.01752	0.0495346
	D_0__Bacteria.D_1__Proteobacteria.D_2__Gammaproteobacteria.D_3__Pseudomonadales.D_4__Moraxellaceae.D_5__Acinetobacter				EMk	3.2296	0.0495346
	D_0__Bacteria.D_1__Proteobacteria.D_2__Gammaproteobacteria.D_3__Pseudomonadales.D_4__Pseudomonadaceae							EP1	3.70589	0.0495346	EV0	3.44008	0.0495346
	D_0__Bacteria.D_1__Proteobacteria.D_2__Gammaproteobacteria.D_3__Pseudomonadales.D_4__Pseudomonadaceae.D_5__Pseudomonas							EP1	3.53775	0.0463016	EV0	3.28599	0.0463016
	D_0__Bacteria.D_1__Proteobacteria.D_2__Gammaproteobacteria.D_3__Vibrionales										EV0	4.85214	0.0495346
	D_0__Bacteria.D_1__Proteobacteria.D_2__Gammaproteobacteria.D_3__Vibrionales.D_4__Vibrionaceae										EV0	4.8056	0.0495346
	D_0__Bacteria.D_1__Proteobacteria.D_2__Gammaproteobacteria.D_3__Vibrionales.D_4__Vibrionaceae.D_5__Vibrio										EV0	4.8468	0.0495346
Total aquatic biomarker taxa (all taxonomic levels)	86
