## Supplementary material for "Tributyltin exposure leads to increased adiposity and reduced abundance of leptogenic bacteria in the zebrafish intestine": Table S3

### Sheet: Table S3
Supplementary Table 3
Linear discriminant effect size (LEfSe) analysis of aquatic microbial communities of in vivo exposure to 1 µg/l TBT
Aquatic biomarker taxa was identified (LDA >2; p < 0.05) when comparing DMSO and 1 µg/l TBT treatments.
Biomarker taxa are listed per timepoint
		INDEX
		Time points	T2	7 dpE
			T3	14 dpE
			T4	21 dpE
		Sample type	E	aquatic
		Chemical treatments	0	DMSO vehicle control
			1	1 µg/l TBT
		DMSO vs 1 µg/l TBT; 7 dpE			DMSO vs 1 µg/l TBT; 14 dpE			DMSO vs 1 µg/l TBT; 21 dpE
	Taxa	Class	LDA score	pvalue	Class	LDA score	pvalue	Class	LDA score	pvalue	Number of time points at which the taxon was observed		Is the taxon assigned at the genus level?	Was the taxon identified when the host phenotypes were observed (14 and/or 21 dpE)?	Was the taxon also identified in the zebrafish intestine?
	D_0__Bacteria.D_1__Acidobacteria.D_2__Acidobacteria.D_3__Subgroup4.D_4__RB41							T4_E_0	3.21316	0.0472209	1		no	yes	no
	D_0__Bacteria.D_1__Acidobacteria.D_2__Acidobacteria.D_3__Subgroup4.D_4__RB41.D_5__unculturedbacterium							T4_E_0	3.21939	0.0472209	1		yes	yes	no
	D_0__Bacteria.D_1__Actinobacteria.D_2__Acidimicrobiia.D_3__Acidimicrobiales.D_4__Acidimicrobiaceae				T3_E_0	2.66625	0.0179605				1		no	yes	yes
	D_0__Bacteria.D_1__Actinobacteria.D_2__Acidimicrobiia.D_3__Acidimicrobiales.D_4__Acidimicrobiaceae.D_5__CL500_29marinegroup				T3_E_0	2.80726	0.0179605				1		yes	yes	no
	D_0__Bacteria.D_1__Actinobacteria.D_2__Acidimicrobiia.D_3__Acidimicrobiales.D_4__AcidimicrobialesIncertaeSedis							T4_E_1	2.88739	0.0201646	1		no	yes	no
	D_0__Bacteria.D_1__Actinobacteria.D_2__Acidimicrobiia.D_3__Acidimicrobiales.D_4__AcidimicrobialesIncertaeSedis.D_5__CandidatusMicrothrix							T4_E_1	3.11287	0.0201646	1		yes	yes	no
	D_0__Bacteria.D_1__Actinobacteria.D_2__Actinobacteria.D_3__PeM15							T4_E_1	2.58106	0.0383936	1		no	yes	no
	D_0__Bacteria.D_1__Actinobacteria.D_2__Actinobacteria.D_3__PeM15.D_4__unculturedbacterium							T4_E_1	2.81738	0.0383936	1		no	yes	no
	D_0__Bacteria.D_1__Actinobacteria.D_2__Actinobacteria.D_3__PeM15.D_4__unculturedbacterium.D_5__unculturedbacterium							T4_E_1	2.78459	0.0383936	1		yes	yes	no
	D_0__Bacteria.D_1__Bacteroidetes.D_2__Cytophagia.D_3__Cytophagales.D_4__Cytophagaceae.D_5__Flectobacillus	T2_E_1	2.9217	0.0209213				T4_E_1	2.28108	0.0472209	2		yes	yes	no
	D_0__Bacteria.D_1__Bacteroidetes.D_2__Cytophagia.D_3__Cytophagales.D_4__Cytophagaceae.D_5__Hymenobacter							T4_E_1	2.65024	0.0201646	1		yes	yes	no
	D_0__Bacteria.D_1__Bacteroidetes.D_2__Cytophagia.D_3__Cytophagales.D_4__Flammeovirgaceae				T3_E_0	2.65376	0.0472209				1		no	yes	no
	D_0__Bacteria.D_1__Bacteroidetes.D_2__Cytophagia.D_3__Cytophagales.D_4__Flammeovirgaceae.D_5__CandidatusAmoebophilus				T3_E_0	2.45692	0.0472209				1		yes	yes	no
	D_0__Bacteria.D_1__Bacteroidetes.D_2__Flavobacteriia	T2_E_0	4.77569	0.0209213				T4_E_0	4.45986	0.0209213	2		no	yes	no
	D_0__Bacteria.D_1__Bacteroidetes.D_2__Flavobacteriia.D_3__Flavobacteriales	T2_E_0	4.77797	0.0209213				T4_E_0	4.47034	0.0209213	2		no	yes	no
	D_0__Bacteria.D_1__Bacteroidetes.D_2__Flavobacteriia.D_3__Flavobacteriales.D_4__Flavobacteriaceae	T2_E_0	4.77372	0.0209213				T4_E_0	4.44249	0.0209213	2		no	yes	no
	D_0__Bacteria.D_1__Bacteroidetes.D_2__Flavobacteriia.D_3__Flavobacteriales.D_4__Flavobacteriaceae.D_5__Bergeyella							T4_E_0	3.65823	0.0201646	1		yes	yes	no
	D_0__Bacteria.D_1__Bacteroidetes.D_2__Flavobacteriia.D_3__Flavobacteriales.D_4__Flavobacteriaceae.D_5__Cloacibacterium							T4_E_0	3.37897	0.0201646	1		yes	yes	no
	D_0__Bacteria.D_1__Bacteroidetes.D_2__Flavobacteriia.D_3__Flavobacteriales.D_4__Flavobacteriaceae.D_5__Empedobacter	T2_E_1	2.56475	0.0209213							1		yes	no	no
	D_0__Bacteria.D_1__Bacteroidetes.D_2__Flavobacteriia.D_3__Flavobacteriales.D_4__Flavobacteriaceae.D_5__Flavobacterium	T2_E_0	4.72625	0.0209213				T4_E_0	4.2229	0.0209213	2		yes	yes	no
	D_0__Bacteria.D_1__Bacteroidetes.D_2__Flavobacteriia.D_3__Flavobacteriales.D_4__Flavobacteriaceae.D_5__Riemerella							T4_E_0	2.34645	0.0420664	1		yes	yes	no
	D_0__Bacteria.D_1__Bacteroidetes.D_2__Flavobacteriia.D_3__Flavobacteriales.D_4__Flavobacteriaceae.D_5__uncultured							T4_E_0	3.69312	0.0209213	1		yes	yes	no
	D_0__Bacteria.D_1__Bacteroidetes.D_2__Sphingobacteriia	T2_E_1	4.78098	0.0433081				T4_E_1	4.9132	0.0209213	2		no	yes	no
	D_0__Bacteria.D_1__Bacteroidetes.D_2__Sphingobacteriia.D_3__Sphingobacteriales	T2_E_1	4.7878	0.0433081				T4_E_1	4.92034	0.0209213	2		no	yes	no
	D_0__Bacteria.D_1__Bacteroidetes.D_2__Sphingobacteriia.D_3__Sphingobacteriales.D_4__Chitinophagaceae							T4_E_1	4.93317	0.0209213	1		no	yes	no
	D_0__Bacteria.D_1__Bacteroidetes.D_2__Sphingobacteriia.D_3__Sphingobacteriales.D_4__Chitinophagaceae.D_5__Chitinophaga	T2_E_0	2.73591	0.0433081							1		yes	no	no
	D_0__Bacteria.D_1__Bacteroidetes.D_2__Sphingobacteriia.D_3__Sphingobacteriales.D_4__Chitinophagaceae.D_5__Ferruginibacter							T4_E_1	3.68459	0.0209213	1		yes	yes	no
	D_0__Bacteria.D_1__Bacteroidetes.D_2__Sphingobacteriia.D_3__Sphingobacteriales.D_4__Chitinophagaceae.D_5__Flavihumibacter							T4_E_1	3.10082	0.0472209	1		yes	yes	no
	D_0__Bacteria.D_1__Bacteroidetes.D_2__Sphingobacteriia.D_3__Sphingobacteriales.D_4__Chitinophagaceae.D_5__Hydrotalea				T3_E_0	2.68781	0.0472209				1		yes	yes	no
	D_0__Bacteria.D_1__Bacteroidetes.D_2__Sphingobacteriia.D_3__Sphingobacteriales.D_4__Chitinophagaceae.D_5__Lacibacter							T4_E_1	2.60592	0.0138744	1		yes	yes	no
	D_0__Bacteria.D_1__Bacteroidetes.D_2__Sphingobacteriia.D_3__Sphingobacteriales.D_4__Chitinophagaceae.D_5__Sediminibacterium							T4_E_0	2.80563	0.0209213	1		yes	yes	yes
	D_0__Bacteria.D_1__Bacteroidetes.D_2__Sphingobacteriia.D_3__Sphingobacteriales.D_4__Chitinophagaceae.D_5__Segetibacter							T4_E_1	4.92172	0.0433081	1		yes	yes	no
	D_0__Bacteria.D_1__Bacteroidetes.D_2__Sphingobacteriia.D_3__Sphingobacteriales.D_4__Chitinophagaceae.D_5__Terrimonas				T3_E_0	2.06223	0.0383936				1		yes	yes	no
	D_0__Bacteria.D_1__Bacteroidetes.D_2__Sphingobacteriia.D_3__Sphingobacteriales.D_4__env_OPS17.D_5__unculturedBacteroidetesbacterium							T4_E_0	2.67798	0.0472209	1		yes	yes	no
	D_0__Bacteria.D_1__Bacteroidetes.D_2__Sphingobacteriia.D_3__Sphingobacteriales.D_4__NS11_12marinegroup							T4_E_0	3.45034	0.0433081	1		no	yes	yes
	D_0__Bacteria.D_1__Bacteroidetes.D_2__Sphingobacteriia.D_3__Sphingobacteriales.D_4__NS11_12marinegroup.D_5__unculturedbacterium							T4_E_0	3.45266	0.0433081	1		yes	yes	yes
	D_0__Bacteria.D_1__Bacteroidetes.D_2__Sphingobacteriia.D_3__Sphingobacteriales.D_4__PHOS_HE51							T4_E_0	3.00971	0.0472209	1		no	yes	no
	D_0__Bacteria.D_1__Bacteroidetes.D_2__Sphingobacteriia.D_3__Sphingobacteriales.D_4__PHOS_HE51.D_5__unculturedbacterium							T4_E_0	3.05543	0.0472209	1		yes	yes	no
	D_0__Bacteria.D_1__Bacteroidetes.D_2__Sphingobacteriia.D_3__Sphingobacteriales.D_4__Saprospiraceae				T3_E_0	4.10685	0.0209213	T4_E_1	3.70078	0.0433081	2		no	yes	no
	D_0__Bacteria.D_1__Bacteroidetes.D_2__Sphingobacteriia.D_3__Sphingobacteriales.D_4__Saprospiraceae.D_5__uncultured				T3_E_0	4.0788	0.0209213	T4_E_1	3.72012	0.0433081	2		yes	yes	no
	D_0__Bacteria.D_1__Bacteroidetes.D_2__Sphingobacteriia.D_3__Sphingobacteriales.D_4__Sphingobacteriaceae				T3_E_0	2.33995	0.0209213	T4_E_0	2.67548	0.0420664	2		no	yes	no
	D_0__Bacteria.D_1__Bacteroidetes.D_2__Sphingobacteriia.D_3__Sphingobacteriales.D_4__Sphingobacteriaceae.D_5__Nubsella							T4_E_0	2.75941	0.0472209	1		yes	yes	no
	D_0__Bacteria.D_1__Bacteroidetes.D_2__Sphingobacteriia.D_3__Sphingobacteriales.D_4__Sphingobacteriaceae.D_5__Pedobacter				T3_E_0	2.12513	0.0179605				1		yes	yes	no
	D_0__Bacteria.D_1__Bacteroidetes.D_2__Sphingobacteriia.D_3__Sphingobacteriales.D_4__Sphingobacteriaceae.D_5__Sphingobacterium				T3_E_0	2.1823	0.0209213				1		yes	yes	no
	D_0__Bacteria.D_1__Cyanobacteria.D_2__Melainabacteria.D_3__Obscuribacterales							T4_E_1	2.57333	0.0472209	1		no	yes	no
	D_0__Bacteria.D_1__Cyanobacteria.D_2__Melainabacteria.D_3__Obscuribacterales.D_4__unculturedbacterium							T4_E_1	2.91018	0.0472209	1		no	yes	no
	D_0__Bacteria.D_1__Cyanobacteria.D_2__Melainabacteria.D_3__Obscuribacterales.D_4__unculturedbacterium.D_5__unculturedbacterium							T4_E_1	2.86092	0.0472209	1		yes	yes	no
	D_0__Bacteria.D_1__Gracilibacteria							T4_E_1	2.28735	0.0420664	1		no	yes	no
	D_0__Bacteria.D_1__Gracilibacteria.D_2__Gyrodactylussalaris_gyrodactylosisfluke_							T4_E_1	2.29303	0.0420664	1		no	yes	no
	D_0__Bacteria.D_1__Gracilibacteria.D_2__Gyrodactylussalaris_gyrodactylosisfluke_.D_3__Gyrodactylussalaris_gyrodactylosisfluke_							T4_E_1	2.30364	0.0420664	1		no	yes	no
	D_0__Bacteria.D_1__Gracilibacteria.D_2__Gyrodactylussalaris_gyrodactylosisfluke_.D_3__Gyrodactylussalaris_gyrodactylosisfluke_.D_4__Gyrodactylussalaris_gyrodactylosisfluke_							T4_E_1	2.28145	0.0420664	1		no	yes	no
	D_0__Bacteria.D_1__Gracilibacteria.D_2__Gyrodactylussalaris_gyrodactylosisfluke_.D_3__Gyrodactylussalaris_gyrodactylosisfluke_.D_4__Gyrodactylussalaris_gyrodactylosisfluke_.D_5__Gyrodactylussalaris_gyrodactylosisfluke_							T4_E_1	2.27776	0.0420664	1		yes	yes	no
	D_0__Bacteria.D_1__Nitrospirae	T2_E_1	3.0405	0.0383936							1		no	no	no
	D_0__Bacteria.D_1__Nitrospirae.D_2__Nitrospira	T2_E_1	3.06001	0.0383936							1		no	no	no
	D_0__Bacteria.D_1__Nitrospirae.D_2__Nitrospira.D_3__Nitrospirales	T2_E_1	3.30129	0.0383936							1		no	no	no
	D_0__Bacteria.D_1__Nitrospirae.D_2__Nitrospira.D_3__Nitrospirales.D_4__Nitrospiraceae	T2_E_1	2.99785	0.0383936							1		no	no	no
	D_0__Bacteria.D_1__Nitrospirae.D_2__Nitrospira.D_3__Nitrospirales.D_4__Nitrospiraceae.D_5__Nitrospira	T2_E_1	3.04147	0.0383936							1		yes	no	no
	D_0__Bacteria.D_1__Planctomycetes							T4_E_0	3.53505	0.0209213	1		no	yes	yes
	D_0__Bacteria.D_1__Planctomycetes.D_2__OM190							T4_E_0	3.54815	0.0209213	1		no	yes	no
	D_0__Bacteria.D_1__Planctomycetes.D_2__OM190.D_3__unculturedbacterium							T4_E_0	3.52968	0.0209213	1		no	yes	no
	D_0__Bacteria.D_1__Planctomycetes.D_2__OM190.D_3__unculturedbacterium.D_4__unculturedbacterium							T4_E_0	3.54619	0.0209213	1		no	yes	no
	D_0__Bacteria.D_1__Planctomycetes.D_2__OM190.D_3__unculturedbacterium.D_4__unculturedbacterium.D_5__unculturedbacterium							T4_E_0	3.52375	0.0209213	1		yes	yes	no
	D_0__Bacteria.D_1__Planctomycetes.D_2__Planctomycetacia.D_3__Planctomycetales.D_4__Planctomycetaceae.D_5__Pir4lineage							T4_E_0	2.9089	0.0472209	1		yes	yes	no
	D_0__Bacteria.D_1__Planctomycetes.D_2__Planctomycetacia.D_3__Planctomycetales.D_4__Planctomycetaceae.D_5__Planctomyces				T3_E_0	2.60348	0.0201646	T4_E_1	2.39864	0.0209213	2		yes	yes	no
	D_0__Bacteria.D_1__Planctomycetes.D_2__vadinHA49	T2_E_0	4.15327	0.0138744							1		no	no	no
	D_0__Bacteria.D_1__Planctomycetes.D_2__vadinHA49.D_3__unculturedbacterium	T2_E_0	4.04569	0.0138744							1		no	no	no
	D_0__Bacteria.D_1__Planctomycetes.D_2__vadinHA49.D_3__unculturedbacterium.D_4__unculturedbacterium	T2_E_0	3.94702	0.0138744							1		no	no	no
	D_0__Bacteria.D_1__Planctomycetes.D_2__vadinHA49.D_3__unculturedbacterium.D_4__unculturedbacterium.D_5__unculturedbacterium	T2_E_0	4.28577	0.0138744							1		yes	no	no
	D_0__Bacteria.D_1__Proteobacteria.D_2__Alphaproteobacteria.D_3__Caulobacterales							T4_E_1	2.83637	0.0433081	1		no	yes	no
	D_0__Bacteria.D_1__Proteobacteria.D_2__Alphaproteobacteria.D_3__Caulobacterales.D_4__Caulobacteraceae.D_5__Caulobacter				T3_E_0	2.68667	0.0472209				1		yes	yes	no
	D_0__Bacteria.D_1__Proteobacteria.D_2__Alphaproteobacteria.D_3__Caulobacterales.D_4__Hyphomonadaceae							T4_E_1	2.45492	0.0209213	1		no	yes	no
	D_0__Bacteria.D_1__Proteobacteria.D_2__Alphaproteobacteria.D_3__Caulobacterales.D_4__Hyphomonadaceae.D_5__Hirschia							T4_E_1	2.20645	0.0138744	1		yes	yes	no
	D_0__Bacteria.D_1__Proteobacteria.D_2__Alphaproteobacteria.D_3__Caulobacterales.D_4__Hyphomonadaceae.D_5__uncultured							T4_E_1	2.73813	0.0209213	1		yes	yes	no
	D_0__Bacteria.D_1__Proteobacteria.D_2__Alphaproteobacteria.D_3__Caulobacterales.D_4__Hyphomonadaceae.D_5__Woodsholea							T4_E_0	2.65707	0.0209213	1		yes	yes	no
	D_0__Bacteria.D_1__Proteobacteria.D_2__Alphaproteobacteria.D_3__Rhizobiales	T2_E_1	3.67609	0.0209213							1		no	no	yes
	D_0__Bacteria.D_1__Proteobacteria.D_2__Alphaproteobacteria.D_3__Rhizobiales.D_4__Bradyrhizobiaceae	T2_E_1	2.66319	0.0209213							1		no	no	no
	D_0__Bacteria.D_1__Proteobacteria.D_2__Alphaproteobacteria.D_3__Rhizobiales.D_4__Bradyrhizobiaceae.D_5__Bosea	T2_E_1	2.81198	0.0209213							1		yes	no	yes
	D_0__Bacteria.D_1__Proteobacteria.D_2__Alphaproteobacteria.D_3__Rhizobiales.D_4__Bradyrhizobiaceae.D_5__Bradyrhizobium							T4_E_0	2.2748	0.0433081	1		yes	yes	yes
	D_0__Bacteria.D_1__Proteobacteria.D_2__Alphaproteobacteria.D_3__Rhizobiales.D_4__Hyphomicrobiaceae	T2_E_1	2.96383	0.0209213							1		no	no	no
	D_0__Bacteria.D_1__Proteobacteria.D_2__Alphaproteobacteria.D_3__Rhizobiales.D_4__Hyphomicrobiaceae.D_5__Hyphomicrobium	T2_E_1	2.98322	0.0209213							1		yes	no	no
	D_0__Bacteria.D_1__Proteobacteria.D_2__Alphaproteobacteria.D_3__Rhizobiales.D_4__Hyphomicrobiaceae.D_5__Rhodoplanes							T4_E_0	2.30545	0.0179605	1		yes	yes	no
	D_0__Bacteria.D_1__Proteobacteria.D_2__Alphaproteobacteria.D_3__Rhizobiales.D_4__Methylocystaceae							T4_E_0	2.39738	0.0383936	1		no	yes	no
	D_0__Bacteria.D_1__Proteobacteria.D_2__Alphaproteobacteria.D_3__Rhizobiales.D_4__Methylocystaceae.D_5__Hansschlegelia							T4_E_0	2.48321	0.0383936	1		yes	yes	no
	D_0__Bacteria.D_1__Proteobacteria.D_2__Alphaproteobacteria.D_3__Rhizobiales.D_4__Methylocystaceae.D_5__Methylopila							T4_E_0	2.67648	0.0472209	1		yes	yes	no
	D_0__Bacteria.D_1__Proteobacteria.D_2__Alphaproteobacteria.D_3__Rhizobiales.D_4__Phyllobacteriaceae	T2_E_1	2.86182	0.0433081							1		no	no	no
	D_0__Bacteria.D_1__Proteobacteria.D_2__Alphaproteobacteria.D_3__Rhizobiales.D_4__Phyllobacteriaceae.D_5__Mesorhizobium				T3_E_0	2.16437	0.0433081				1		yes	yes	no
	D_0__Bacteria.D_1__Proteobacteria.D_2__Alphaproteobacteria.D_3__Rhizobiales.D_4__Rhizobiaceae	T2_E_1	3.54386	0.0433081							1		no	no	no
	D_0__Bacteria.D_1__Proteobacteria.D_2__Alphaproteobacteria.D_3__Rhizobiales.D_4__Rhizobiaceae.D_5__Rhizobium	T2_E_1	3.43106	0.0433081							1		yes	no	yes
	D_0__Bacteria.D_1__Proteobacteria.D_2__Alphaproteobacteria.D_3__Rhizobiales.D_4__Rhizobiaceae.D_5__unculturedbacterium	T2_E_1	2.78382	0.0209213							1		yes	no	no
	D_0__Bacteria.D_1__Proteobacteria.D_2__Alphaproteobacteria.D_3__Rhizobiales.D_4__RhizobialesIncertaeSedis.D_5__Phreatobacter							T4_E_1	2.47311	0.0433081	1		yes	yes	no
	D_0__Bacteria.D_1__Proteobacteria.D_2__Alphaproteobacteria.D_3__Rhodobacterales.D_4__Rhodobacteraceae.D_5__Gemmobacter							T4_E_0	2.53599	0.0433081	1		yes	yes	no
	D_0__Bacteria.D_1__Proteobacteria.D_2__Alphaproteobacteria.D_3__Rhodobacterales.D_4__Rhodobacteraceae.D_5__Rhodovulum							T4_E_0	2.3039	0.0433081	1		yes	yes	no
	D_0__Bacteria.D_1__Proteobacteria.D_2__Alphaproteobacteria.D_3__Rhodospirillales.D_4__Rhodospirillaceae	T2_E_1	2.7697	0.0209213							1		no	no	no
	D_0__Bacteria.D_1__Proteobacteria.D_2__Alphaproteobacteria.D_3__Rhodospirillales.D_4__Rhodospirillaceae.D_5__Novispirillum	T2_E_1	3.02456	0.0420664							1		yes	no	no
	D_0__Bacteria.D_1__Proteobacteria.D_2__Alphaproteobacteria.D_3__Rhodospirillales.D_4__RhodospirillalesIncertaeSedis				T3_E_0	2.23804	0.0433081				1		no	yes	no
	D_0__Bacteria.D_1__Proteobacteria.D_2__Alphaproteobacteria.D_3__Rhodospirillales.D_4__RhodospirillalesIncertaeSedis.D_5__Reyranella				T3_E_0	2.28094	0.0433081				1		yes	yes	no
	D_0__Bacteria.D_1__Proteobacteria.D_2__Alphaproteobacteria.D_3__Rickettsiales				T3_E_0	2.78154	0.0209213	T4_E_0	2.77736	0.0209213	2		no	yes	no
	D_0__Bacteria.D_1__Proteobacteria.D_2__Alphaproteobacteria.D_3__Rickettsiales.D_4__RickettsialesIncertaeSedis				T3_E_0	2.76699	0.0201646	T4_E_0	2.7848	0.0209213	2		no	yes	no
	D_0__Bacteria.D_1__Proteobacteria.D_2__Alphaproteobacteria.D_3__Rickettsiales.D_4__RickettsialesIncertaeSedis.D_5__CandidatusCaptivus				T3_E_0	2.81378	0.0201646	T4_E_0	2.79498	0.0209213	2		yes	yes	yes
	D_0__Bacteria.D_1__Proteobacteria.D_2__Alphaproteobacteria.D_3__Sphingomonadales							T4_E_0	4.76043	0.0209213	1		no	yes	no
	D_0__Bacteria.D_1__Proteobacteria.D_2__Alphaproteobacteria.D_3__Sphingomonadales.D_4__Erythrobacteraceae							T4_E_1	2.60343	0.0209213	1		no	yes	no
	D_0__Bacteria.D_1__Proteobacteria.D_2__Alphaproteobacteria.D_3__Sphingomonadales.D_4__Sphingomonadaceae							T4_E_0	4.75884	0.0209213	1		no	yes	no
	D_0__Bacteria.D_1__Proteobacteria.D_2__Alphaproteobacteria.D_3__Sphingomonadales.D_4__Sphingomonadaceae.D_5__Novosphingobium							T4_E_0	4.74586	0.0209213	1		yes	yes	no
	D_0__Bacteria.D_1__Proteobacteria.D_2__Alphaproteobacteria.D_3__Sphingomonadales.D_4__Sphingomonadaceae.D_5__Sphingopyxis							T4_E_0	2.96384	0.0433081	1		yes	yes	no
	D_0__Bacteria.D_1__Proteobacteria.D_2__Alphaproteobacteria.D_3__Sphingomonadales.D_4__Sphingomonadaceae.D_5__uncultured							T4_E_1	2.4905	0.0209213	1		yes	yes	no
	D_0__Bacteria.D_1__Proteobacteria.D_2__Alphaproteobacteria.D_3__Sphingomonadales.D_4__Sphingomonadaceae.D_5__Zymomonas				T3_E_1	2.29847	0.0209213	T4_E_1	2.66422	0.0209213	2		yes	yes	no
	D_0__Bacteria.D_1__Proteobacteria.D_2__Betaproteobacteria.D_3__Burkholderiales.D_4__Comamonadaceae.D_5__Acidovorax				T3_E_0	3.75113	0.0433081				1		yes	yes	no
	D_0__Bacteria.D_1__Proteobacteria.D_2__Betaproteobacteria.D_3__Burkholderiales.D_4__Comamonadaceae.D_5__Brachymonas				T3_E_0	2.27726	0.0209213				1		yes	yes	no
	D_0__Bacteria.D_1__Proteobacteria.D_2__Betaproteobacteria.D_3__Burkholderiales.D_4__Comamonadaceae.D_5__Kinneretia							T4_E_0	2.88609	0.0433081	1		yes	yes	no
	D_0__Bacteria.D_1__Proteobacteria.D_2__Betaproteobacteria.D_3__Burkholderiales.D_4__Comamonadaceae.D_5__Pelomonas							T4_E_0	3.45286	0.0209213	1		yes	yes	yes
	D_0__Bacteria.D_1__Proteobacteria.D_2__Betaproteobacteria.D_3__Burkholderiales.D_4__Comamonadaceae.D_5__Ramlibacter							T4_E_1	2.55999	0.0472209	1		yes	yes	no
	D_0__Bacteria.D_1__Proteobacteria.D_2__Betaproteobacteria.D_3__Burkholderiales.D_4__Comamonadaceae.D_5__Rhizobacter				T3_E_0	2.41217	0.0209213				1		yes	yes	no
	D_0__Bacteria.D_1__Proteobacteria.D_2__Betaproteobacteria.D_3__Burkholderiales.D_4__Comamonadaceae.D_5__Simplicispira	T2_E_1	3.20981	0.0209213				T4_E_1	2.36691	0.0433081	2		yes	yes	no
	D_0__Bacteria.D_1__Proteobacteria.D_2__Betaproteobacteria.D_3__Burkholderiales.D_4__Comamonadaceae.D_5__Variovorax				T3_E_0	3.09859	0.0209213				1		yes	yes	no
	D_0__Bacteria.D_1__Proteobacteria.D_2__Betaproteobacteria.D_3__Burkholderiales.D_4__Oxalobacteraceae							T4_E_0	3.0323	0.0433081	1		no	yes	no
	D_0__Bacteria.D_1__Proteobacteria.D_2__Betaproteobacteria.D_3__Burkholderiales.D_4__Oxalobacteraceae.D_5__Herbaspirillum				T3_E_1	2.27896	0.0209213				1		yes	yes	no
	D_0__Bacteria.D_1__Proteobacteria.D_2__Betaproteobacteria.D_3__Burkholderiales.D_4__Oxalobacteraceae.D_5__Paucimonas				T3_E_0	3.18128	0.0433081				1		yes	yes	no
	D_0__Bacteria.D_1__Proteobacteria.D_2__Betaproteobacteria.D_3__Rhodocyclales	T2_E_1	2.87952	0.0209213							1		no	no	no
	D_0__Bacteria.D_1__Proteobacteria.D_2__Betaproteobacteria.D_3__Rhodocyclales.D_4__Rhodocyclaceae	T2_E_1	2.92638	0.0209213							1		no	no	no
	D_0__Bacteria.D_1__Proteobacteria.D_2__Betaproteobacteria.D_3__Rhodocyclales.D_4__Rhodocyclaceae.D_5__Azospira	T2_E_1	2.57454	0.0433081							1		yes	no	no
	D_0__Bacteria.D_1__Proteobacteria.D_2__Betaproteobacteria.D_3__Rhodocyclales.D_4__Rhodocyclaceae.D_5__Dechloromonas	T2_E_1	3.41324	0.0209213							1		yes	no	no
	D_0__Bacteria.D_1__Proteobacteria.D_2__Betaproteobacteria.D_3__SC_I_84.D_4__unculturedbacterium							T4_E_1	2.4941	0.0472209	1		no	yes	no
	D_0__Bacteria.D_1__Proteobacteria.D_2__Betaproteobacteria.D_3__SC_I_84.D_4__unculturedbacterium.D_5__unculturedbacterium							T4_E_1	2.53003	0.0472209	1		yes	yes	no
	D_0__Bacteria.D_1__Proteobacteria.D_2__Deltaproteobacteria.D_3__Bdellovibrionales.D_4__Bacteriovoracaceae				T3_E_0	2.39482	0.0472209	T4_E_0	2.45422	0.0472209	2		no	yes	no
	D_0__Bacteria.D_1__Proteobacteria.D_2__Deltaproteobacteria.D_3__Bdellovibrionales.D_4__Bacteriovoracaceae.D_5__Bacteriovorax							T4_E_0	2.77547	0.0472209	1		yes	yes	no
	D_0__Bacteria.D_1__Proteobacteria.D_2__Deltaproteobacteria.D_3__Bdellovibrionales.D_4__Bacteriovoracaceae.D_5__Peredibacter				T3_E_0	2.39245	0.0472209				1		yes	yes	no
	D_0__Bacteria.D_1__Proteobacteria.D_2__Deltaproteobacteria.D_3__Myxococcales.D_4__Polyangiaceae.D_5__Byssovorax							T4_E_0	2.75646	0.0472209	1		yes	yes	no
	D_0__Bacteria.D_1__Proteobacteria.D_2__Deltaproteobacteria.D_3__Oligoflexales							T4_E_1	2.29854	0.0209213	1		no	yes	no
	D_0__Bacteria.D_1__Proteobacteria.D_2__Deltaproteobacteria.D_3__Oligoflexales.D_4__uncultureddeltaproteobacterium				T3_E_0	2.06382	0.0383936	T4_E_1	2.45387	0.0179605	2		no	yes	no
	D_0__Bacteria.D_1__Proteobacteria.D_2__Deltaproteobacteria.D_3__Oligoflexales.D_4__uncultureddeltaproteobacterium.D_5__uncultureddeltaproteobacterium				T3_E_0	2.05195	0.0383936	T4_E_1	2.59163	0.0179605	2		yes	yes	no
	D_0__Bacteria.D_1__Proteobacteria.D_2__Gammaproteobacteria.D_3__Chromatiales	T2_E_1	3.49495	0.0209213	T3_E_1	3.53731	0.0209213	T4_E_1	2.97816	0.0209213	3		no	yes	no
	D_0__Bacteria.D_1__Proteobacteria.D_2__Gammaproteobacteria.D_3__Chromatiales.D_4__Chromatiaceae	T2_E_1	3.48688	0.0209213	T3_E_1	3.56254	0.0209213	T4_E_1	2.97889	0.0209213	3		no	yes	no
	D_0__Bacteria.D_1__Proteobacteria.D_2__Gammaproteobacteria.D_3__Chromatiales.D_4__Chromatiaceae.D_5__Rheinheimera	T2_E_1	3.50409	0.0209213	T3_E_1	3.5013	0.0209213	T4_E_1	2.9966	0.0209213	3		yes	yes	no
	D_0__Bacteria.D_1__Proteobacteria.D_2__Gammaproteobacteria.D_3__Enterobacteriales.D_4__Enterobacteriaceae.D_5__Tatumella							T4_E_0	2.8277	0.0472209	1		yes	yes	no
	D_0__Bacteria.D_1__Proteobacteria.D_2__Gammaproteobacteria.D_3__Oceanospirillales	T2_E_0	3.50355	0.0201646							1		no	no	no
	D_0__Bacteria.D_1__Proteobacteria.D_2__Gammaproteobacteria.D_3__Oceanospirillales.D_4__Halomonadaceae	T2_E_0	3.5439	0.0201646							1		no	no	no
	D_0__Bacteria.D_1__Proteobacteria.D_2__Gammaproteobacteria.D_3__Oceanospirillales.D_4__Halomonadaceae.D_5__Halomonas	T2_E_0	3.55203	0.0201646							1		yes	no	no
	D_0__Bacteria.D_1__Proteobacteria.D_2__Gammaproteobacteria.D_3__Thiotrichales				T3_E_1	2.67143	0.0472209				1		no	yes	no
	D_0__Bacteria.D_1__Proteobacteria.D_2__Gammaproteobacteria.D_3__Xanthomonadales.D_4__Xanthomonadaceae.D_5__Xanthomonas				T3_E_0	2.22315	0.0209213				1		yes	yes	no
Total aquatic biomarker taxa (all taxonomic levels)	139	40			35			89
												yes (all taxonomic levels)	79	110	11
												no (all taxonomic levels)	60	29	128
												TOTAL (all taxonomic levels)	139	139	139
Total aquatic biomarker taxa (genus level)	79	16			23			50
													yes (genus level)	67	7
													no (genus level)	12	72
													TOTAL (genus level)	79	79
