## Supplementary material for "Tributyltin exposure leads to increased adiposity and reduced abundance of leptogenic bacteria in the zebrafish intestine": Table S2

### Sheet: Table S2
Supplementary Table 2
Linear discriminant effect size (LEfSe) analysis of intestinal microbial communities of in vivo exposure to 1 µg/l TBT
Intestinal biomarker taxa was identified (LDA >2; p < 0.05) when comparing DMSO and 1 µg/l TBT treatments.
Biomarker taxa are listed per timepoint
		INDEX
		Time points	T1	Baseline
			T2	7 dpE
			T3	14 dpE
			T4	21 dpE
		Sample type	G	intestinal
		Chemical treatments	0	DMSO vehicle control
			1	1 µg/l TBT
		DMSO vs 1 µg/l TBT; 7 dpE			DMSO vs 1 µg/l TBT; 14 dpE			DMSO vs 1 µg/l TBT; 21 dpE
	Taxa	Class	LDA score	pvalue	Class	LDA score	pvalue	Class	LDA score	pvalue	Number of time points at which the taxon was observed		Is the taxon assigned at the genus level?	Was the taxon identified when the host phenotypes were observed (14 and/or 21 dpE)?	Was the taxon also identified also in the tank water?	Does the taxon have a matching culturable bacterial strain isolated from the zebrafish intestine?	Does the bacterial strain grow under aerobic conditions?	Bacterial strain (fish age at isolation in days post fertilization, dpf)
	D_0__Bacteria.D_1__Actinobacteria.D_2__Acidimicrobiia.D_3__Acidimicrobiales.D_4__Acidimicrobiaceae							T4_G_1	3.07918	0.0424515	1		no	yes	yes	no	NA
	D_0__Bacteria.D_1__Actinobacteria.D_2__Actinobacteria.D_3__Micrococcales.D_4__Microbacteriaceae.D_5__Microbacterium							T4_G_1	2.88207	0.0282419	1		yes	yes	no	yes	yes	Microbacterium ZOR0052 (28 dpf)
	D_0__Bacteria.D_1__Actinobacteria.D_2__Actinobacteria.D_3__Micrococcales.D_4__Micrococcaceae.D_5__Micrococcus							T4_G_1	2.35769	0.0226948	1		yes	yes	no	no	NA
	D_0__Bacteria.D_1__Bacteroidetes.D_2__BacteroidetesvadinHA17				T3_G_1	2.58325	0.0105799				1		no	yes	no	no	NA
	D_0__Bacteria.D_1__Bacteroidetes.D_2__BacteroidetesvadinHA17.D_3__unculturedbacterium				T3_G_1	2.6067	0.0105799				1		no	yes	no	no	NA
	D_0__Bacteria.D_1__Bacteroidetes.D_2__BacteroidetesvadinHA17.D_3__unculturedbacterium.D_4__unculturedbacterium				T3_G_1	2.58961	0.0105799				1		no	yes	no	no	NA
	D_0__Bacteria.D_1__Bacteroidetes.D_2__BacteroidetesvadinHA17.D_3__unculturedbacterium.D_4__unculturedbacterium.D_5__unculturedbacterium				T3_G_1	2.55566	0.0105799				1		yes	yes	no	no	NA
	D_0__Bacteria.D_1__Bacteroidetes.D_2__Bacteroidia	T2_G_1	2.85084	0.0470699							1		no	no	no	no	NA
	D_0__Bacteria.D_1__Bacteroidetes.D_2__Bacteroidia.D_3__Bacteroidales	T2_G_1	2.85084	0.0470699							1		no	no	no	no	NA
	D_0__Bacteria.D_1__Bacteroidetes.D_2__Bacteroidia.D_3__Bacteroidales.D_4__Prevotellaceae							T4_G_1	2.61025	0.0214091	1		no	yes	no	no	NA
	D_0__Bacteria.D_1__Bacteroidetes.D_2__Bacteroidia.D_3__Bacteroidales.D_4__Rikenellaceae	T2_G_1	2.15144	0.0251289							1		no	no	no	no	NA
	D_0__Bacteria.D_1__Bacteroidetes.D_2__Bacteroidia.D_3__Bacteroidales.D_4__Rikenellaceae.D_5__Blvii28wastewater_sludgegroup	T2_G_1	2.15185	0.0483564							1		yes	no	no	no	NA
	D_0__Bacteria.D_1__Bacteroidetes.D_2__Cytophagia				T3_G_0	3.77576	0.00290219				1		no	yes	no	no	NA
	D_0__Bacteria.D_1__Bacteroidetes.D_2__Cytophagia.D_3__Cytophagales				T3_G_0	3.77576	0.00290219				1		no	yes	no	no	NA
	D_0__Bacteria.D_1__Bacteroidetes.D_2__Cytophagia.D_3__Cytophagales.D_4__Cytophagaceae				T3_G_0	3.77578	0.00290219				1		no	yes	no	no	NA
	D_0__Bacteria.D_1__Bacteroidetes.D_2__Cytophagia.D_3__Cytophagales.D_4__Cytophagaceae.D_5__uncultured				T3_G_0	3.78167	0.00214594				1		yes	yes	no	no	NA
	D_0__Bacteria.D_1__Bacteroidetes.D_2__Sphingobacteriia.D_3__Sphingobacteriales.D_4__Chitinophagaceae.D_5__Sediminibacterium				T3_G_0	2.6152	0.00442313	T4_G_0	3.24998	0.0107562	2		yes	yes	yes	no	NA
	D_0__Bacteria.D_1__Bacteroidetes.D_2__Sphingobacteriia.D_3__Sphingobacteriales.D_4__env_OPS17							T4_G_0	2.63563	0.0376605	1		no	yes	no	no	NA
	D_0__Bacteria.D_1__Bacteroidetes.D_2__Sphingobacteriia.D_3__Sphingobacteriales.D_4__env_OPS17.D_5__unculturedsoilbacterium	T2_G_1	2.10503	0.0251289				T4_G_0	2.67162	0.0161786	2		yes	yes	no	no	NA
	D_0__Bacteria.D_1__Bacteroidetes.D_2__Sphingobacteriia.D_3__Sphingobacteriales.D_4__NS11_12marinegroup							T4_G_0	2.41095	0.0235063	1		no	yes	yes	no	NA
	D_0__Bacteria.D_1__Bacteroidetes.D_2__Sphingobacteriia.D_3__Sphingobacteriales.D_4__NS11_12marinegroup.D_5__unculturedbacterium							T4_G_0	2.46358	0.0158984	1		yes	yes	yes	no	NA
	D_0__Bacteria.D_1__CKC4.D_2__Cetobacteriumsp_ZOR0034				T3_G_0	2.25648	0.0214262				1		no	yes	no	no	NA
	D_0__Bacteria.D_1__CKC4.D_2__Cetobacteriumsp_ZOR0034.D_3__Cetobacteriumsp_ZOR0034				T3_G_0	2.25727	0.0214262				1		no	yes	no	no	NA
	D_0__Bacteria.D_1__CKC4.D_2__Cetobacteriumsp_ZOR0034.D_3__Cetobacteriumsp_ZOR0034.D_4__Cetobacteriumsp_ZOR0034				T3_G_0	2.25702	0.0214262				1		no	yes	no	no	NA
	D_0__Bacteria.D_1__CKC4.D_2__Cetobacteriumsp_ZOR0034.D_3__Cetobacteriumsp_ZOR0034.D_4__Cetobacteriumsp_ZOR0034.D_5__Cetobacteriumsp_ZOR0034				T3_G_0	2.25806	0.0214262				1		yes	yes	no	yes	no	Cetobacterium ZWU0022 (unspecified age adult); Cetobacterium ZOR0034 (60 dpf adult); Cetobacterium ZOR0033 (unknown); Cetobacterium ZOR0015 (unespecified age adult)
	D_0__Bacteria.D_1__Firmicutes.D_2__Bacilli.D_3__4_15				T3_G_1	2.84003	0.0424515				1		no	yes	no	no	NA
	D_0__Bacteria.D_1__Firmicutes.D_2__Bacilli.D_3__4_15.D_4__unculturedbacterium				T3_G_1	2.90526	0.0424515				1		no	yes	no	no	NA
	D_0__Bacteria.D_1__Firmicutes.D_2__Bacilli.D_3__4_15.D_4__unculturedbacterium.D_5__unculturedbacterium				T3_G_1	3.00207	0.0424515				1		yes	yes	no	no	NA
	D_0__Bacteria.D_1__Firmicutes.D_2__Clostridia.D_3__Clostridiales.D_4__Ruminococcaceae.D_5__Ruminiclostridium9				T3_G_1	2.85621	0.0424515				1		yes	yes	no	no	NA
	D_0__Bacteria.D_1__Planctomycetes				T3_G_0	3.55615	0.0245277				1		no	yes	yes	no	NA
	D_0__Bacteria.D_1__Planctomycetes.D_2__Phycisphaerae				T3_G_0	2.37759	0.0407662				1		no	yes	no	no	NA
	D_0__Bacteria.D_1__Planctomycetes.D_2__Phycisphaerae.D_3__Phycisphaerales				T3_G_0	2.25109	0.0407662				1		no	yes	no	no	NA
	D_0__Bacteria.D_1__Planctomycetes.D_2__Phycisphaerae.D_3__Phycisphaerales.D_4__Phycisphaeraceae				T3_G_0	2.26563	0.0407662				1		no	yes	no	no	NA
	D_0__Bacteria.D_1__Planctomycetes.D_2__Planctomycetacia				T3_G_0	3.55454	0.0245277				1		no	yes	no	no	NA
	D_0__Bacteria.D_1__Planctomycetes.D_2__Planctomycetacia.D_3__Planctomycetales				T3_G_0	3.55454	0.0245277				1		no	yes	no	no	NA
	D_0__Bacteria.D_1__Planctomycetes.D_2__Planctomycetacia.D_3__Planctomycetales.D_4__Planctomycetaceae				T3_G_0	3.55454	0.0245277				1		no	yes	no	no	NA
	D_0__Bacteria.D_1__Planctomycetes.D_2__Planctomycetacia.D_3__Planctomycetales.D_4__Planctomycetaceae.D_5__Gemmata				T3_G_0	2.58857	0.0135285				1		yes	yes	no	no	NA
	D_0__Bacteria.D_1__Planctomycetes.D_2__Planctomycetacia.D_3__Planctomycetales.D_4__Planctomycetaceae.D_5__Pirellula				T3_G_0	3.32793	0.0127073				1		yes	yes	no	no	NA
	D_0__Bacteria.D_1__Planctomycetes.D_2__Planctomycetacia.D_3__Planctomycetales.D_4__Planctomycetaceae.D_5__Singulisphaera				T3_G_0	2.63534	0.000869404				1		yes	yes	no	no	NA
	D_0__Bacteria.D_1__Planctomycetes.D_2__Planctomycetacia.D_3__Planctomycetales.D_4__Planctomycetaceae.D_5__Telmatocola				T3_G_0	2.80359	0.0322102				1		yes	yes	no	no	NA
	D_0__Bacteria.D_1__Proteobacteria.D_2__Alphaproteobacteria.D_3__Rhizobiales							T4_G_1	4.07047	0.0226662	1		no	yes	yes	no	NA
	D_0__Bacteria.D_1__Proteobacteria.D_2__Alphaproteobacteria.D_3__Rhizobiales.D_4__Bradyrhizobiaceae.D_5__Bosea							T4_G_1	3.2362	0.0321613	1		yes	yes	yes	yes	yes	Bosea ZNC0032 (6 dpf)
	D_0__Bacteria.D_1__Proteobacteria.D_2__Alphaproteobacteria.D_3__Rhizobiales.D_4__Bradyrhizobiaceae.D_5__Bradyrhizobium				T3_G_0	2.10761	0.0126597				1		yes	yes	yes	no	NA
	D_0__Bacteria.D_1__Proteobacteria.D_2__Alphaproteobacteria.D_3__Rhizobiales.D_4__Bradyrhizobiaceae.D_5__unculturedbacterium				T3_G_0	3.11346	0.0322102				1		yes	yes	no	no	NA
	D_0__Bacteria.D_1__Proteobacteria.D_2__Alphaproteobacteria.D_3__Rhizobiales.D_4__Hyphomicrobiaceae.D_5__Pedomicrobium				T3_G_0	2.1047	0.0377528				1		yes	yes	no	no	NA
	D_0__Bacteria.D_1__Proteobacteria.D_2__Alphaproteobacteria.D_3__Rhizobiales.D_4__Rhizobiaceae.D_5__Rhizobium							T4_G_1	3.78652	0.0334134	1		yes	yes	yes	no	NA
	D_0__Bacteria.D_1__Proteobacteria.D_2__Alphaproteobacteria.D_3__Rhodobacterales.D_4__Rhodobacteraceae.D_5__Tabrizicola	T2_G_0	2.54336	0.0350514	T3_G_0	2.23242	0.0021212				2		yes	yes	no	no	NA
	D_0__Bacteria.D_1__Proteobacteria.D_2__Alphaproteobacteria.D_3__Rickettsiales.D_4__RickettsialesIncertaeSedis.D_5__CandidatusCaptivus							T4_G_0	2.59178	0.0060609	1		yes	yes	yes	no	NA
	D_0__Bacteria.D_1__Proteobacteria.D_2__Betaproteobacteria				T3_G_1	4.74645	0.0106954				1		no	yes	no	no	NA
	D_0__Bacteria.D_1__Proteobacteria.D_2__Betaproteobacteria.D_3__Burkholderiales.D_4__Alcaligenaceae.D_5__Kerstersia				T3_G_0	2.67774	0.0408477				1		yes	yes	no	no	NA
	D_0__Bacteria.D_1__Proteobacteria.D_2__Betaproteobacteria.D_3__Burkholderiales.D_4__Alcaligenaceae.D_5__uncultured				T3_G_0	3.24201	0.0227093				1		yes	yes	no	no	NA
	D_0__Bacteria.D_1__Proteobacteria.D_2__Betaproteobacteria.D_3__Burkholderiales.D_4__Comamonadaceae.D_5__Albidiferax							T4_G_0	2.81407	0.0365045	1		yes	yes	no	no	NA
	D_0__Bacteria.D_1__Proteobacteria.D_2__Betaproteobacteria.D_3__Burkholderiales.D_4__Comamonadaceae.D_5__Alicycliphilus	T2_G_1	2.01925	0.00667218							1		yes	no	no	no	NA
	D_0__Bacteria.D_1__Proteobacteria.D_2__Betaproteobacteria.D_3__Burkholderiales.D_4__Comamonadaceae.D_5__Pelomonas				T3_G_0	2.44386	0.0138365				1		yes	yes	yes	no	NA
	D_0__Bacteria.D_1__Proteobacteria.D_2__Betaproteobacteria.D_3__Burkholderiales.D_4__Comamonadaceae.D_5__uncultured	T2_G_0	3.19755	0.0476506							1		yes	no	no	no	NA
	D_0__Bacteria.D_1__Proteobacteria.D_2__Betaproteobacteria.D_3__Burkholderiales.D_4__Oxalobacteraceae.D_5__Janthinobacterium							T4_G_0	2.64347	0.0479914	1		yes	yes	no	no	NA
	D_0__Bacteria.D_1__Proteobacteria.D_2__Betaproteobacteria.D_3__Neisseriales				T3_G_1	4.74541	0.00428523				1		no	yes	no	no	NA
	D_0__Bacteria.D_1__Proteobacteria.D_2__Betaproteobacteria.D_3__Neisseriales.D_4__Neisseriaceae				T3_G_1	4.74541	0.00428523				1		no	yes	no	no	NA
	D_0__Bacteria.D_1__Proteobacteria.D_2__Betaproteobacteria.D_3__Neisseriales.D_4__Neisseriaceae.D_5__Chitinibacter				T3_G_1	4.72672	0.0051805	T4_G_1	4.39164	0.0286803	2		yes	yes	no	yes	yes	Chitinibacter ZOR0013 (14 dpf); Chitinibacter ZOR0017 (28 dpf)
	D_0__Bacteria.D_1__Proteobacteria.D_2__Betaproteobacteria.D_3__Neisseriales.D_4__Neisseriaceae.D_5__Vogesella				T3_G_0	2.15542	0.0296954				1		yes	yes	no	no	NA
	D_0__Bacteria.D_1__Proteobacteria.D_2__Betaproteobacteria.D_3__Rhodocyclales.D_4__Rhodocyclaceae.D_5__CandidatusAccumulibacter	T2_G_1	2.14827	0.0058344							1		yes	no	no	no	NA
	D_0__Bacteria.D_1__Proteobacteria.D_2__Betaproteobacteria.D_3__UCTN117							T4_G_1	2.71532	0.0214091	1		no	yes	no	no	NA
	D_0__Bacteria.D_1__Proteobacteria.D_2__Betaproteobacteria.D_3__UCTN117.D_4__unculturedbacterium							T4_G_1	2.70442	0.0214091	1		no	yes	no	no	NA
	D_0__Bacteria.D_1__Proteobacteria.D_2__Betaproteobacteria.D_3__UCTN117.D_4__unculturedbacterium.D_5__unculturedbacterium							T4_G_1	2.67218	0.0214091	1		yes	yes	no	no	NA
	D_0__Bacteria.D_1__Proteobacteria.D_2__Deltaproteobacteria.D_3__GR_WP33_30.D_4__uncultureddeltaproteobacterium				T3_G_0	2.20239	0.0104368				1		no	yes	no	no	NA
	D_0__Bacteria.D_1__Proteobacteria.D_2__Deltaproteobacteria.D_3__GR_WP33_30.D_4__uncultureddeltaproteobacterium.D_5__uncultureddeltaproteobacterium				T3_G_0	2.20239	0.0104368				1		yes	yes	no	no	NA
	D_0__Bacteria.D_1__Proteobacteria.D_2__Elev_16S_509				T3_G_0	2.42182	0.0277076				1		no	yes	no	no	NA
	D_0__Bacteria.D_1__Proteobacteria.D_2__Elev_16S_509.D_3__unculturedproteobacterium				T3_G_0	2.42182	0.0277076				1		no	yes	no	no	NA
	D_0__Bacteria.D_1__Proteobacteria.D_2__Elev_16S_509.D_3__unculturedproteobacterium.D_4__unculturedproteobacterium				T3_G_0	2.42182	0.0277076				1		no	yes	no	no	NA
	D_0__Bacteria.D_1__Proteobacteria.D_2__Elev_16S_509.D_3__unculturedproteobacterium.D_4__unculturedproteobacterium.D_5__unculturedproteobacterium				T3_G_0	2.42182	0.0277076				1		yes	yes	no	no	NA
	D_0__Bacteria.D_1__Proteobacteria.D_2__Epsilonproteobacteria.D_3__Campylobacterales.D_4__Campylobacteraceae							T4_G_1	3.10997	0.0424515	1		no	yes	no	no	NA
	D_0__Bacteria.D_1__Proteobacteria.D_2__Epsilonproteobacteria.D_3__Campylobacterales.D_4__Campylobacteraceae.D_5__Arcobacter							T4_G_1	3.11182	0.0424515	1		yes	yes	no	no	NA
	D_0__Bacteria.D_1__Proteobacteria.D_2__Gammaproteobacteria.D_3__Aeromonadales.D_4__JI49D030				T3_G_1	2.28563	0.0477704				1		no	yes	no	no	NA
	D_0__Bacteria.D_1__Proteobacteria.D_2__Gammaproteobacteria.D_3__Aeromonadales.D_4__JI49D030.D_5__unculturedAeromonassp_				T3_G_1	2.28563	0.0477704				1		yes	yes	no	no	NA
	D_0__Bacteria.D_1__Proteobacteria.D_2__Gammaproteobacteria.D_3__B38.D_4__unculturedbacterium				T3_G_0	2.49002	0.0062415				1		no	yes	no	no	NA
	D_0__Bacteria.D_1__Proteobacteria.D_2__Gammaproteobacteria.D_3__B38.D_4__unculturedbacterium.D_5__unculturedbacterium				T3_G_0	2.49002	0.0062415				1		yes	yes	no	no	NA
	D_0__Bacteria.D_1__Proteobacteria.D_2__Gammaproteobacteria.D_3__Enterobacteriales.D_4__Enterobacteriaceae.D_5__Budvicia							T4_G_0	2.78707	0.0457371	1		yes	yes	no	no	NA
	D_0__Bacteria.D_1__Proteobacteria.D_2__Gammaproteobacteria.D_3__Enterobacteriales.D_4__Enterobacteriaceae.D_5__Lonsdalea							T4_G_0	2.19665	0.0444623	1		yes	yes	no	no	NA
	D_0__Bacteria.D_1__Proteobacteria.D_2__Gammaproteobacteria.D_3__Enterobacteriales.D_4__Enterobacteriaceae.D_5__Pantoea				T3_G_0	2.25579	0.0265384				1		yes	yes	no	no	NA
	D_0__Bacteria.D_1__Proteobacteria.D_2__Gammaproteobacteria.D_3__Enterobacteriales.D_4__Enterobacteriaceae.D_5__Plesiomonas				T3_G_0	2.69342	0.0209213				1		yes	yes	no	yes	yes	Plesiomonas ZOR0011 (28 dpf)
	D_0__Bacteria.D_1__Proteobacteria.D_2__Gammaproteobacteria.D_3__Enterobacteriales.D_4__Enterobacteriaceae.D_5__Serratia				T3_G_0	2.81362	0.0177797				1		yes	yes	no	no	NA
	D_0__Bacteria.D_1__Proteobacteria.D_2__Gammaproteobacteria.D_3__Enterobacteriales.D_4__Enterobacteriaceae.D_5__Yersinia				T3_G_0	2.27731	0.0116654				1		yes	yes	no	no	NA
	D_0__Bacteria.D_1__Proteobacteria.D_2__Gammaproteobacteria.D_3__Legionellales.D_4__Coxiellaceae.D_5__Aquicella							T4_G_0	3.02951	0.0233681	1		yes	yes	no	no	NA
	D_0__Bacteria.D_1__Proteobacteria.D_2__Gammaproteobacteria.D_3__NKB5.D_4__unculturedgammaproteobacterium							T4_G_1	3.48021	0.0214091	1		no	yes	no	no	NA
	D_0__Bacteria.D_1__Proteobacteria.D_2__Gammaproteobacteria.D_3__NKB5.D_4__unculturedgammaproteobacterium.D_5__unculturedgammaproteobacterium							T4_G_1	3.37068	0.0214091	1		yes	yes	no	no	NA
	D_0__Bacteria.D_1__Proteobacteria.D_2__Gammaproteobacteria.D_3__Pseudomonadales.D_4__Moraxellaceae.D_5__uncultured				T3_G_0	3.04197	0.0292164				1		yes	yes	no	no	NA
	D_0__Bacteria.D_1__Proteobacteria.D_2__Gammaproteobacteria.D_3__Vibrionales				T3_G_0	4.25983	0.0334134				1		no	yes	no	no	NA
	D_0__Bacteria.D_1__Proteobacteria.D_2__Gammaproteobacteria.D_3__Vibrionales.D_4__Vibrionaceae				T3_G_0	4.25983	0.0334134				1		no	yes	no	no	NA
	D_0__Bacteria.D_1__Proteobacteria.D_2__Gammaproteobacteria.D_3__Vibrionales.D_4__Vibrionaceae.D_5__Vibrio				T3_G_0	4.25983	0.0334134				1		yes	yes	no	yes	yes	Vibrio ZWU0020 (28 dpf)
	D_0__Bacteria.D_1__Proteobacteria.D_2__Gammaproteobacteria.D_3__Xanthomonadales.D_4__Xanthomonadaceae							T4_G_1	2.54668	0.0383276	1		no	yes	no	no	NA
	D_0__Bacteria.D_1__Saccharibacteria							T4_G_1	2.5014	0.0105799	1		no	yes	no	no	NA
	D_0__Bacteria.D_1__Saccharibacteria.D_2__unculturedbacterium							T4_G_1	2.46278	0.0105799	1		no	yes	no	no	NA
	D_0__Bacteria.D_1__Saccharibacteria.D_2__unculturedbacterium.D_3__unculturedbacterium							T4_G_1	2.50237	0.0105799	1		no	yes	no	no	NA
	D_0__Bacteria.D_1__Saccharibacteria.D_2__unculturedbacterium.D_3__unculturedbacterium.D_4__unculturedbacterium							T4_G_1	2.50813	0.0105799	1		no	yes	no	no	NA
	D_0__Bacteria.D_1__Saccharibacteria.D_2__unculturedbacterium.D_3__unculturedbacterium.D_4__unculturedbacterium.D_5__unculturedbacterium							T4_G_1	2.52867	0.0105799	1		yes	yes	no	no	NA
	D_0__Bacteria.D_1__TM6.D_2__unculturedAcidobacteriumsp_				T3_G_0	2.01771	0.04035				1		no	yes	no	no	NA
	D_0__Bacteria.D_1__TM6.D_2__unculturedAcidobacteriumsp_.D_3__unculturedAcidobacteriumsp_				T3_G_0	2.02864	0.04035				1		no	yes	no	no	NA
	D_0__Bacteria.D_1__TM6.D_2__unculturedAcidobacteriumsp_.D_3__unculturedAcidobacteriumsp_.D_4__unculturedAcidobacteriumsp_				T3_G_0	2.01198	0.04035				1		no	yes	no	no	NA
	D_0__Bacteria.D_1__TM6.D_2__unculturedAcidobacteriumsp_.D_3__unculturedAcidobacteriumsp_.D_4__unculturedAcidobacteriumsp_.D_5__unculturedAcidobacteriumsp_				T3_G_0	2.02231	0.04035				1		yes	yes	no	no	NA
	D_0__Bacteria.D_1__WCHB1_60							T4_G_1	2.66724	0.0214091	1		no	yes	no	no	NA
	D_0__Bacteria.D_1__WCHB1_60.D_2__unculturedbacterium							T4_G_1	2.71071	0.0214091	1		no	yes	no	no	NA
	D_0__Bacteria.D_1__WCHB1_60.D_2__unculturedbacterium.D_3__unculturedbacterium							T4_G_1	2.70159	0.0214091	1		no	yes	no	no	NA
	D_0__Bacteria.D_1__WCHB1_60.D_2__unculturedbacterium.D_3__unculturedbacterium.D_4__unculturedbacterium							T4_G_1	2.74986	0.0214091	1		no	yes	no	no	NA
	D_0__Bacteria.D_1__WCHB1_60.D_2__unculturedbacterium.D_3__unculturedbacterium.D_4__unculturedbacterium.D_5__unculturedbacterium							T4_G_1	2.6236	0.0214091	1		yes	yes	no	no	NA
Total intestinal biomarker taxa (all taxonomic levels)	104	9			62			37
												yes (all taxonomic levels)	51	97	11	6	5
												no (all taxonomic levels)	53	7	93	98	1
												TOTAL (all taxonomic levels)	104	104	104	104	6
Total intestinal biomarker taxa (genus level)	51	6			30			19
													yes (genus level)	47	7	6	5
													no (genus level)	4	44	45	1
													TOTAL (genus level)	51	51	51	6
